# Expanding single-cell toolbox with a cost-effective full-length total RNA droplet-based sequencing technology

**DOI:** 10.1101/2025.02.23.639726

**Authors:** Xue Sun, Shir-Liya Dadon, Dena Ennis, Wenpeng Fan, Muhammad Awawdy, Eli Reuveni, Adi Alajem, Oren Ram

## Abstract

sc-rDSeq is a scalable, full-length total RNA droplet-based technology that captures both polyadenylated and non-polyadenylated RNAs, including histone-RNAs, small and long non-coding RNAs, and enhancer RNAs. It achieves a tenfold increase in UMIs per cell over inDrops while remaining simple and cost-efficient. Applied to lung cancer cells, sc-rDSeq revealed hidden heterogeneity, divergent signaling pathways, and non-polyA RNA variations undetectable with 3’ end-based methods. In EGFR inhibitor-treated persister cells, it confirmed drug-induced cell cycle arrest based on histone mRNA expression, identified distinct resistance strategies. It also detected alternative splicing events and enabled single cell genotyping of SNVs linked to drug resistance. While SNVs act as drivers of drug resistance, additional layers of expression-based cellular states must be explored to fully understand and combat persister cells. These findings highlight the potential of sc-rDSeq to advance transcriptomic studies and personalized medicine by providing a comprehensive and scalable approach to cellular RNA analysis.
