## Supplementary File 1 for "Expanding single-cell toolbox with a cost-effective full-length total RNA droplet-based sequencing technology"

### Sheet: In house cost calculation
Library construction
Item name	Quantity per kit	Quantity per sample (3000 cells) (μl)	Price per kit ($)	Price ($)		Price per exp ($)	155.591
StellarScript HT Reverse Transcriptase	1000	17	2764	46.988		Price per cell ($)	0.0518637
RNase Inhibitor, Murine	375	12	418	13.376
Spin-X® centrifuge tube filters	100	2	373	7.46
Exonuclease I (E. coli)	2500	10	318.25	1.273
HinfI	2500	15	290.59	1.74354
NEBNext® Ultra™ II Non-Directional RNA Second Strand Synthesis Module	20	2	340	34
HiScribe™ T7 High Yield RNA Synthesis Kit	100	16	246.64	39.4624
RNA Fragmentation Reagents	200	2	174.54	1.7454
KAPA HiFi HotStart ReadyMix PCR Kit (1.25 mL)	6750	25	263.57	0.976185
AMPure XP for PCR Purification	60000	514	1000	8.56667
Barcode synthesis
						*1000μL Barcode per batch, 100μL barcode per exp.
Item name	Amount per order (μL)	Quantity per Barcode batch (μl)	Price per order ($)	Price ($)		Price per batch of BC ($)	788.523
Acrydite primer	4000	400	4529.57	452.957		Price per exp ($)	78.8523
barcode primer plates	200	9	6873.1	309.29		Price per cell ($)	0.0262841
Bst 2.0 DNA Polymerase	500	112	77	17.248
Deoxynucleotide Solution Mix	3200	107	270	9.02813
Barcode synthesis - rDS
						*300μL Barcode per batch, 100μL barcode per exp.
Item name	Amount per order (μL)	Quantity per Barcode batch (μl)	Price per order ($)	Price ($)		Price per batch of BC ($)	17.8369
rDS primer	26400	360	1006	13.7182		Price per exp ($)	0.594564
Bst 2.0 DNA Polymerase	500	12.5	77	1.925		Price per cell ($)	0.000198188
Deoxynucleotide Solution Mix	3200	26	270	2.19375
PDMS chip
Item name	Amount per kit (g)	Quantity per chip (μl)	Price per order ($)	Price ($)		Price per chip ($)	7.3458
PDMS kit	500	30	122.43	7.3458		Price per exp ($)	2.4486
						Price per cell ($)	0.0008162
Total cost per cell for library ($)	0.0791622
Sequencing
						*120M reads per library of 1500 cells
Item name	Number of reads per kit	Amount of reads per sample (3000 cells)	Price per order ($)	Price ($)		Price per batch of BC ($)	921.562
NovaSeq 6000 1.6T	1600	250	5898	921.562		Price per cell ($)	0.307188
Total cost per cell for Sequencing ($)	0.307188
Cost of instrument ($)	18000
