## Supplementary File 2 for "Expanding single-cell toolbox with a cost-effective full-length total RNA droplet-based sequencing technology": BC1_plate_1.xls

WellPosition	Name	Sequence
A1	BC1.1	AGCAATCACTC AAGAAAG AGATCGGAAGAGCGTCGTGTAGGGAAAG
B1	BC1.1	AGCAATCACTC AGAAAAC AGATCGGAAGAGCGTCGTGTAGGGAAAG
C1	BC1.1	AGCAATCACTC AGAATAGA AGATCGGAAGAGCGTCGTGTAGGGAAAG
D1	BC1.1	AGCAATCACTC AACACAAG AGATCGGAAGAGCGTCGTGTAGGGAAAG
E1	BC1.1	AGCAATCACTC AAAGAGGAG AGATCGGAAGAGCGTCGTGTAGGGAAAG
F1	BC1.1	AGCAATCACTC GGAAAGACA AGATCGGAAGAGCGTCGTGTAGGGAAAG
G1	BC1.1	AGCAATCACTC GGAAGGGAAA AGATCGGAAGAGCGTCGTGTAGGGAAAG
H1	BC1.1	AGCAATCACTC AGAAAAGCGG AGATCGGAAGAGCGTCGTGTAGGGAAAG
A2	BC1.1	AGCAATCACTC ACCAAAA AGATCGGAAGAGCGTCGTGTAGGGAAAG
B2	BC1.1	AGCAATCACTC AATAATA AGATCGGAAGAGCGTCGTGTAGGGAAAG
C2	BC1.1	AGCAATCACTC TTCAAAAA AGATCGGAAGAGCGTCGTGTAGGGAAAG
D2	BC1.1	AGCAATCACTC TAAACGAA AGATCGGAAGAGCGTCGTGTAGGGAAAG
E2	BC1.1	AGCAATCACTC GAGAATAGA AGATCGGAAGAGCGTCGTGTAGGGAAAG
F2	BC1.1	AGCAATCACTC GAACGAGAA AGATCGGAAGAGCGTCGTGTAGGGAAAG
G2	BC1.1	AGCAATCACTC AGGTAAAGGA AGATCGGAAGAGCGTCGTGTAGGGAAAG
H2	BC1.1	AGCAATCACTC TAAAGGACAG AGATCGGAAGAGCGTCGTGTAGGGAAAG
A3	BC1.1	AGCAATCACTC AAATGAA AGATCGGAAGAGCGTCGTGTAGGGAAAG
B3	BC1.1	AGCAATCACTC GAGAGAA AGATCGGAAGAGCGTCGTGTAGGGAAAG
C3	BC1.1	AGCAATCACTC GAAAGTAA AGATCGGAAGAGCGTCGTGTAGGGAAAG
D3	BC1.1	AGCAATCACTC AGGGAACA AGATCGGAAGAGCGTCGTGTAGGGAAAG
E3	BC1.1	AGCAATCACTC ATAGGAAAG AGATCGGAAGAGCGTCGTGTAGGGAAAG
F3	BC1.1	AGCAATCACTC TAAGACAGA AGATCGGAAGAGCGTCGTGTAGGGAAAG
G3	BC1.1	AGCAATCACTC GATGAAGATA AGATCGGAAGAGCGTCGTGTAGGGAAAG
H3	BC1.1	AGCAATCACTC ACGGGAGAAA AGATCGGAAGAGCGTCGTGTAGGGAAAG
A4	BC1.1	AGCAATCACTC ACAGAGA AGATCGGAAGAGCGTCGTGTAGGGAAAG
B4	BC1.1	AGCAATCACTC AGGTAAA AGATCGGAAGAGCGTCGTGTAGGGAAAG
C4	BC1.1	AGCAATCACTC TGAAAAAT AGATCGGAAGAGCGTCGTGTAGGGAAAG
D4	BC1.1	AGCAATCACTC GATAGAAC AGATCGGAAGAGCGTCGTGTAGGGAAAG
E4	BC1.1	AGCAATCACTC TAGTAAGAA AGATCGGAAGAGCGTCGTGTAGGGAAAG
F4	BC1.1	AGCAATCACTC AACAGGAGA AGATCGGAAGAGCGTCGTGTAGGGAAAG
G4	BC1.1	AGCAATCACTC AAACGGATGA AGATCGGAAGAGCGTCGTGTAGGGAAAG
H4	BC1.1	AGCAATCACTC AAACCAGGCA AGATCGGAAGAGCGTCGTGTAGGGAAAG
A5	BC1.1	AGCAATCACTC CAAAAGC AGATCGGAAGAGCGTCGTGTAGGGAAAG
B5	BC1.1	AGCAATCACTC AAAGCAT AGATCGGAAGAGCGTCGTGTAGGGAAAG
C5	BC1.1	AGCAATCACTC CTACGAAA AGATCGGAAGAGCGTCGTGTAGGGAAAG
D5	BC1.1	AGCAATCACTC AGCAAACC AGATCGGAAGAGCGTCGTGTAGGGAAAG
E5	BC1.1	AGCAATCACTC CAAAGGAAC AGATCGGAAGAGCGTCGTGTAGGGAAAG
F5	BC1.1	AGCAATCACTC AAGCTAAGA AGATCGGAAGAGCGTCGTGTAGGGAAAG
G5	BC1.1	AGCAATCACTC TGAACAAGAC AGATCGGAAGAGCGTCGTGTAGGGAAAG
H5	BC1.1	AGCAATCACTC AGCATAAACG AGATCGGAAGAGCGTCGTGTAGGGAAAG
A6	BC1.1	AGCAATCACTC GAACTAA AGATCGGAAGAGCGTCGTGTAGGGAAAG
B6	BC1.1	AGCAATCACTC GAAAACA AGATCGGAAGAGCGTCGTGTAGGGAAAG
C6	BC1.1	AGCAATCACTC ATCCCAAA AGATCGGAAGAGCGTCGTGTAGGGAAAG
D6	BC1.1	AGCAATCACTC ACTACAAA AGATCGGAAGAGCGTCGTGTAGGGAAAG
E6	BC1.1	AGCAATCACTC GACAAAACG AGATCGGAAGAGCGTCGTGTAGGGAAAG
F6	BC1.1	AGCAATCACTC ACGACCAAA AGATCGGAAGAGCGTCGTGTAGGGAAAG
G6	BC1.1	AGCAATCACTC GATAAGTAAG AGATCGGAAGAGCGTCGTGTAGGGAAAG
H6	BC1.1	AGCAATCACTC ATAGGGAAAT AGATCGGAAGAGCGTCGTGTAGGGAAAG
A7	BC1.1	AGCAATCACTC AACACGA AGATCGGAAGAGCGTCGTGTAGGGAAAG
B7	BC1.1	AGCAATCACTC AAGCACA AGATCGGAAGAGCGTCGTGTAGGGAAAG
C7	BC1.1	AGCAATCACTC TATAAACT AGATCGGAAGAGCGTCGTGTAGGGAAAG
D7	BC1.1	AGCAATCACTC TTAATATA AGATCGGAAGAGCGTCGTGTAGGGAAAG
E7	BC1.1	AGCAATCACTC GAAAAGCAT AGATCGGAAGAGCGTCGTGTAGGGAAAG
F7	BC1.1	AGCAATCACTC TGAAAACTA AGATCGGAAGAGCGTCGTGTAGGGAAAG
G7	BC1.1	AGCAATCACTC AAGACCTGAA AGATCGGAAGAGCGTCGTGTAGGGAAAG
H7	BC1.1	AGCAATCACTC AAGATGACCA AGATCGGAAGAGCGTCGTGTAGGGAAAG
A8	BC1.1	AGCAATCACTC AACATAC AGATCGGAAGAGCGTCGTGTAGGGAAAG
B8	BC1.1	AGCAATCACTC AATCAAT AGATCGGAAGAGCGTCGTGTAGGGAAAG
C8	BC1.1	AGCAATCACTC GAGAAGTA AGATCGGAAGAGCGTCGTGTAGGGAAAG
D8	BC1.1	AGCAATCACTC AGGAAGGA AGATCGGAAGAGCGTCGTGTAGGGAAAG
E8	BC1.1	AGCAATCACTC ATTAAATAG AGATCGGAAGAGCGTCGTGTAGGGAAAG
F8	BC1.1	AGCAATCACTC AACGGACAA AGATCGGAAGAGCGTCGTGTAGGGAAAG
G8	BC1.1	AGCAATCACTC GAGCAAATAC AGATCGGAAGAGCGTCGTGTAGGGAAAG
H8	BC1.1	AGCAATCACTC AACAACGTAC AGATCGGAAGAGCGTCGTGTAGGGAAAG
A9	BC1.1	AGCAATCACTC AGTAGAA AGATCGGAAGAGCGTCGTGTAGGGAAAG
B9	BC1.1	AGCAATCACTC ATGATAA AGATCGGAAGAGCGTCGTGTAGGGAAAG
C9	BC1.1	AGCAATCACTC CCAAAGAG AGATCGGAAGAGCGTCGTGTAGGGAAAG
D9	BC1.1	AGCAATCACTC CACGTGAA AGATCGGAAGAGCGTCGTGTAGGGAAAG
E9	BC1.1	AGCAATCACTC CAAGGAATA AGATCGGAAGAGCGTCGTGTAGGGAAAG
F9	BC1.1	AGCAATCACTC TGAATAAAC AGATCGGAAGAGCGTCGTGTAGGGAAAG
G9	BC1.1	AGCAATCACTC CTAAATCAAG AGATCGGAAGAGCGTCGTGTAGGGAAAG
H9	BC1.1	AGCAATCACTC GAACTAGAAG AGATCGGAAGAGCGTCGTGTAGGGAAAG
A10	BC1.1	AGCAATCACTC AAAAGTT AGATCGGAAGAGCGTCGTGTAGGGAAAG
B10	BC1.1	AGCAATCACTC GTAAAAG AGATCGGAAGAGCGTCGTGTAGGGAAAG
C10	BC1.1	AGCAATCACTC AACAAGTC AGATCGGAAGAGCGTCGTGTAGGGAAAG
D10	BC1.1	AGCAATCACTC CGGAAAGG AGATCGGAAGAGCGTCGTGTAGGGAAAG
E10	BC1.1	AGCAATCACTC AAGACACAC AGATCGGAAGAGCGTCGTGTAGGGAAAG
F10	BC1.1	AGCAATCACTC GCAACAAAT AGATCGGAAGAGCGTCGTGTAGGGAAAG
G10	BC1.1	AGCAATCACTC ACATAGAGAC AGATCGGAAGAGCGTCGTGTAGGGAAAG
H10	BC1.1	AGCAATCACTC ATGCAAAATG AGATCGGAAGAGCGTCGTGTAGGGAAAG
A11	BC1.1	AGCAATCACTC GAATCAG AGATCGGAAGAGCGTCGTGTAGGGAAAG
B11	BC1.1	AGCAATCACTC TGAAGGA AGATCGGAAGAGCGTCGTGTAGGGAAAG
C11	BC1.1	AGCAATCACTC CTAGCAAG AGATCGGAAGAGCGTCGTGTAGGGAAAG
D11	BC1.1	AGCAATCACTC TACATACG AGATCGGAAGAGCGTCGTGTAGGGAAAG
E11	BC1.1	AGCAATCACTC ACACAAACG AGATCGGAAGAGCGTCGTGTAGGGAAAG
F11	BC1.1	AGCAATCACTC ACACACCAA AGATCGGAAGAGCGTCGTGTAGGGAAAG
G11	BC1.1	AGCAATCACTC CATTACAAGA AGATCGGAAGAGCGTCGTGTAGGGAAAG
H11	BC1.1	AGCAATCACTC ATTAACAGAT AGATCGGAAGAGCGTCGTGTAGGGAAAG
A12	BC1.1	AGCAATCACTC CGACGAA AGATCGGAAGAGCGTCGTGTAGGGAAAG
B12	BC1.1	AGCAATCACTC AGCGATA AGATCGGAAGAGCGTCGTGTAGGGAAAG
C12	BC1.1	AGCAATCACTC TGTACCAA AGATCGGAAGAGCGTCGTGTAGGGAAAG
D12	BC1.1	AGCAATCACTC AAGTCATC AGATCGGAAGAGCGTCGTGTAGGGAAAG
E12	BC1.1	AGCAATCACTC ACCAAAATC AGATCGGAAGAGCGTCGTGTAGGGAAAG
F12	BC1.1	AGCAATCACTC ACAAGATCA AGATCGGAAGAGCGTCGTGTAGGGAAAG
G12	BC1.1	AGCAATCACTC AGTCAATTAA AGATCGGAAGAGCGTCGTGTAGGGAAAG
H12	BC1.1	AGCAATCACTC ATATAGTAGA AGATCGGAAGAGCGTCGTGTAGGGAAAG
