## Supplementary File 2 for "Expanding single-cell toolbox with a cost-effective full-length total RNA droplet-based sequencing technology": BC1_plate_2.xls

WellPosition	Name	Sequence
A1	BC1.2	AGCAATCACTC AAGGTGA AGATCGGAAGAGCGTCGTGTAGGGAAAG
B1	BC1.2	AGCAATCACTC TGAGACA AGATCGGAAGAGCGTCGTGTAGGGAAAG
C1	BC1.2	AGCAATCACTC CATCCAAA AGATCGGAAGAGCGTCGTGTAGGGAAAG
D1	BC1.2	AGCAATCACTC AACTGAAT AGATCGGAAGAGCGTCGTGTAGGGAAAG
E1	BC1.2	AGCAATCACTC CAAATACCA AGATCGGAAGAGCGTCGTGTAGGGAAAG
F1	BC1.2	AGCAATCACTC AAATCTAGA AGATCGGAAGAGCGTCGTGTAGGGAAAG
G1	BC1.2	AGCAATCACTC TGATAACAAT AGATCGGAAGAGCGTCGTGTAGGGAAAG
H1	BC1.2	AGCAATCACTC GCTAAAAGCA AGATCGGAAGAGCGTCGTGTAGGGAAAG
A2	BC1.2	AGCAATCACTC TACAGAG AGATCGGAAGAGCGTCGTGTAGGGAAAG
B2	BC1.2	AGCAATCACTC ACTGAAC AGATCGGAAGAGCGTCGTGTAGGGAAAG
C2	BC1.2	AGCAATCACTC ATTCAAGC AGATCGGAAGAGCGTCGTGTAGGGAAAG
D2	BC1.2	AGCAATCACTC CCCACGAA AGATCGGAAGAGCGTCGTGTAGGGAAAG
E2	BC1.2	AGCAATCACTC CGTACAAAA AGATCGGAAGAGCGTCGTGTAGGGAAAG
F2	BC1.2	AGCAATCACTC TACAAATGA AGATCGGAAGAGCGTCGTGTAGGGAAAG
G2	BC1.2	AGCAATCACTC AACGCAACAG AGATCGGAAGAGCGTCGTGTAGGGAAAG
H2	BC1.2	AGCAATCACTC GAAAACATCG AGATCGGAAGAGCGTCGTGTAGGGAAAG
A3	BC1.2	AGCAATCACTC TGAACAT AGATCGGAAGAGCGTCGTGTAGGGAAAG
B3	BC1.2	AGCAATCACTC TAAAATG AGATCGGAAGAGCGTCGTGTAGGGAAAG
C3	BC1.2	AGCAATCACTC ACTCGATA AGATCGGAAGAGCGTCGTGTAGGGAAAG
D3	BC1.2	AGCAATCACTC AGGACTAG AGATCGGAAGAGCGTCGTGTAGGGAAAG
E3	BC1.2	AGCAATCACTC AAACCATTA AGATCGGAAGAGCGTCGTGTAGGGAAAG
F3	BC1.2	AGCAATCACTC GTAGAATAA AGATCGGAAGAGCGTCGTGTAGGGAAAG
G3	BC1.2	AGCAATCACTC ACAACATAGT AGATCGGAAGAGCGTCGTGTAGGGAAAG
H3	BC1.2	AGCAATCACTC TAAGGATAAC AGATCGGAAGAGCGTCGTGTAGGGAAAG
A4	BC1.2	AGCAATCACTC CAAACAA AGATCGGAAGAGCGTCGTGTAGGGAAAG
B4	BC1.2	AGCAATCACTC TAACAAC AGATCGGAAGAGCGTCGTGTAGGGAAAG
C4	BC1.2	AGCAATCACTC CAATTCTA AGATCGGAAGAGCGTCGTGTAGGGAAAG
D4	BC1.2	AGCAATCACTC GAGAAAAT AGATCGGAAGAGCGTCGTGTAGGGAAAG
E4	BC1.2	AGCAATCACTC AAAAATTCG AGATCGGAAGAGCGTCGTGTAGGGAAAG
F4	BC1.2	AGCAATCACTC AACTATAAG AGATCGGAAGAGCGTCGTGTAGGGAAAG
G4	BC1.2	AGCAATCACTC TTCAAGAAAC AGATCGGAAGAGCGTCGTGTAGGGAAAG
H4	BC1.2	AGCAATCACTC GACCACCAAA AGATCGGAAGAGCGTCGTGTAGGGAAAG
A5	BC1.2	AGCAATCACTC AACGGCA AGATCGGAAGAGCGTCGTGTAGGGAAAG
B5	BC1.2	AGCAATCACTC AGCAAGT AGATCGGAAGAGCGTCGTGTAGGGAAAG
C5	BC1.2	AGCAATCACTC AAGTATGT AGATCGGAAGAGCGTCGTGTAGGGAAAG
D5	BC1.2	AGCAATCACTC ACATACTA AGATCGGAAGAGCGTCGTGTAGGGAAAG
E5	BC1.2	AGCAATCACTC GAATAAATT AGATCGGAAGAGCGTCGTGTAGGGAAAG
F5	BC1.2	AGCAATCACTC ATTATAATA AGATCGGAAGAGCGTCGTGTAGGGAAAG
G5	BC1.2	AGCAATCACTC ACAGATTCAA AGATCGGAAGAGCGTCGTGTAGGGAAAG
H5	BC1.2	AGCAATCACTC ACATAAGTTA AGATCGGAAGAGCGTCGTGTAGGGAAAG
A6	BC1.2	AGCAATCACTC ACACTAG AGATCGGAAGAGCGTCGTGTAGGGAAAG
B6	BC1.2	AGCAATCACTC CCAGTAA AGATCGGAAGAGCGTCGTGTAGGGAAAG
C6	BC1.2	AGCAATCACTC TCCTAATA AGATCGGAAGAGCGTCGTGTAGGGAAAG
D6	BC1.2	AGCAATCACTC TAAGGTAT AGATCGGAAGAGCGTCGTGTAGGGAAAG
E6	BC1.2	AGCAATCACTC GACGAGAAA AGATCGGAAGAGCGTCGTGTAGGGAAAG
F6	BC1.2	AGCAATCACTC AAATAAGGC AGATCGGAAGAGCGTCGTGTAGGGAAAG
G6	BC1.2	AGCAATCACTC ATAAGACTCA AGATCGGAAGAGCGTCGTGTAGGGAAAG
H6	BC1.2	AGCAATCACTC TCACAAAACC AGATCGGAAGAGCGTCGTGTAGGGAAAG
A7	BC1.2	AGCAATCACTC ACATAAT AGATCGGAAGAGCGTCGTGTAGGGAAAG
B7	BC1.2	AGCAATCACTC GAGAATC AGATCGGAAGAGCGTCGTGTAGGGAAAG
C7	BC1.2	AGCAATCACTC AACAGATA AGATCGGAAGAGCGTCGTGTAGGGAAAG
D7	BC1.2	AGCAATCACTC GGAAGGAG AGATCGGAAGAGCGTCGTGTAGGGAAAG
E7	BC1.2	AGCAATCACTC ATCCAAGAA AGATCGGAAGAGCGTCGTGTAGGGAAAG
F7	BC1.2	AGCAATCACTC TAGAGAACA AGATCGGAAGAGCGTCGTGTAGGGAAAG
G7	BC1.2	AGCAATCACTC ACAATTCATA AGATCGGAAGAGCGTCGTGTAGGGAAAG
H7	BC1.2	AGCAATCACTC AAGGCTAAGA AGATCGGAAGAGCGTCGTGTAGGGAAAG
A8	BC1.2	AGCAATCACTC CAAATCT AGATCGGAAGAGCGTCGTGTAGGGAAAG
B8	BC1.2	AGCAATCACTC CAATTGA AGATCGGAAGAGCGTCGTGTAGGGAAAG
C8	BC1.2	AGCAATCACTC AGGACCCA AGATCGGAAGAGCGTCGTGTAGGGAAAG
D8	BC1.2	AGCAATCACTC CCAGGCAA AGATCGGAAGAGCGTCGTGTAGGGAAAG
E8	BC1.2	AGCAATCACTC AGTTACAAA AGATCGGAAGAGCGTCGTGTAGGGAAAG
F8	BC1.2	AGCAATCACTC ACATGGAAA AGATCGGAAGAGCGTCGTGTAGGGAAAG
G8	BC1.2	AGCAATCACTC CATAGAGCAA AGATCGGAAGAGCGTCGTGTAGGGAAAG
H8	BC1.2	AGCAATCACTC TAAATCGACA AGATCGGAAGAGCGTCGTGTAGGGAAAG
A9	BC1.2	AGCAATCACTC TCTAACA AGATCGGAAGAGCGTCGTGTAGGGAAAG
B9	BC1.2	AGCAATCACTC ATACTTA AGATCGGAAGAGCGTCGTGTAGGGAAAG
C9	BC1.2	AGCAATCACTC TCCAAGAT AGATCGGAAGAGCGTCGTGTAGGGAAAG
D9	BC1.2	AGCAATCACTC TAACGGAG AGATCGGAAGAGCGTCGTGTAGGGAAAG
E9	BC1.2	AGCAATCACTC AGGAGAGGA AGATCGGAAGAGCGTCGTGTAGGGAAAG
F9	BC1.2	AGCAATCACTC AGGGAAAGT AGATCGGAAGAGCGTCGTGTAGGGAAAG
G9	BC1.2	AGCAATCACTC AGATTTATAA AGATCGGAAGAGCGTCGTGTAGGGAAAG
H9	BC1.2	AGCAATCACTC CACAGAAATT AGATCGGAAGAGCGTCGTGTAGGGAAAG
A10	BC1.2	AGCAATCACTC AAATACG AGATCGGAAGAGCGTCGTGTAGGGAAAG
B10	BC1.2	AGCAATCACTC GATGAAG AGATCGGAAGAGCGTCGTGTAGGGAAAG
C10	BC1.2	AGCAATCACTC TGTATAGG AGATCGGAAGAGCGTCGTGTAGGGAAAG
D10	BC1.2	AGCAATCACTC GGACCAGG AGATCGGAAGAGCGTCGTGTAGGGAAAG
E10	BC1.2	AGCAATCACTC CAGAAGGTA AGATCGGAAGAGCGTCGTGTAGGGAAAG
F10	BC1.2	AGCAATCACTC AGGCATATA AGATCGGAAGAGCGTCGTGTAGGGAAAG
G10	BC1.2	AGCAATCACTC TATATAATGA AGATCGGAAGAGCGTCGTGTAGGGAAAG
H10	BC1.2	AGCAATCACTC AAATCGCAAG AGATCGGAAGAGCGTCGTGTAGGGAAAG
A11	BC1.2	AGCAATCACTC AATTTAG AGATCGGAAGAGCGTCGTGTAGGGAAAG
B11	BC1.2	AGCAATCACTC ATCGAAG AGATCGGAAGAGCGTCGTGTAGGGAAAG
C11	BC1.2	AGCAATCACTC CCGTAGTA AGATCGGAAGAGCGTCGTGTAGGGAAAG
D11	BC1.2	AGCAATCACTC AGCTTGAG AGATCGGAAGAGCGTCGTGTAGGGAAAG
E11	BC1.2	AGCAATCACTC AAGATGTAA AGATCGGAAGAGCGTCGTGTAGGGAAAG
F11	BC1.2	AGCAATCACTC GGAAAATGC AGATCGGAAGAGCGTCGTGTAGGGAAAG
G11	BC1.2	AGCAATCACTC GCGCAGAAGA AGATCGGAAGAGCGTCGTGTAGGGAAAG
H11	BC1.2	AGCAATCACTC GAAAATGAGT AGATCGGAAGAGCGTCGTGTAGGGAAAG
A12	BC1.2	AGCAATCACTC CTTAAAT AGATCGGAAGAGCGTCGTGTAGGGAAAG
B12	BC1.2	AGCAATCACTC ATTTCAA AGATCGGAAGAGCGTCGTGTAGGGAAAG
C12	BC1.2	AGCAATCACTC ACGATAGT AGATCGGAAGAGCGTCGTGTAGGGAAAG
D12	BC1.2	AGCAATCACTC ATGCAGGT AGATCGGAAGAGCGTCGTGTAGGGAAAG
E12	BC1.2	AGCAATCACTC GATATAGAG AGATCGGAAGAGCGTCGTGTAGGGAAAG
F12	BC1.2	AGCAATCACTC CATTAAAGG AGATCGGAAGAGCGTCGTGTAGGGAAAG
G12	BC1.2	AGCAATCACTC TCGAAACAGG AGATCGGAAGAGCGTCGTGTAGGGAAAG
H12	BC1.2	AGCAATCACTC GAAACATGTG AGATCGGAAGAGCGTCGTGTAGGGAAAG
