## Supplementary File 2 for "Expanding single-cell toolbox with a cost-effective full-length total RNA droplet-based sequencing technology": BC1_plate_3.xls

WellPosition	Name	Sequence
A1	BC1.3	AGCAATCACTC ACGGCAA AGATCGGAAGAGCGTCGTGTAGGGAAAG
B1	BC1.3	AGCAATCACTC ATAACGC AGATCGGAAGAGCGTCGTGTAGGGAAAG
C1	BC1.3	AGCAATCACTC CTACAGAT AGATCGGAAGAGCGTCGTGTAGGGAAAG
D1	BC1.3	AGCAATCACTC AACCTGGG AGATCGGAAGAGCGTCGTGTAGGGAAAG
E1	BC1.3	AGCAATCACTC AAGCAAGTT AGATCGGAAGAGCGTCGTGTAGGGAAAG
F1	BC1.3	AGCAATCACTC CCAGATAAC AGATCGGAAGAGCGTCGTGTAGGGAAAG
G1	BC1.3	AGCAATCACTC GTAAAATTGC AGATCGGAAGAGCGTCGTGTAGGGAAAG
H1	BC1.3	AGCAATCACTC ACCTGAAAGC AGATCGGAAGAGCGTCGTGTAGGGAAAG
A2	BC1.3	AGCAATCACTC TAACGTA AGATCGGAAGAGCGTCGTGTAGGGAAAG
B2	BC1.3	AGCAATCACTC AAGTATT AGATCGGAAGAGCGTCGTGTAGGGAAAG
C2	BC1.3	AGCAATCACTC GGGAACTC AGATCGGAAGAGCGTCGTGTAGGGAAAG
D2	BC1.3	AGCAATCACTC CACTCGAC AGATCGGAAGAGCGTCGTGTAGGGAAAG
E2	BC1.3	AGCAATCACTC ATACGACGA AGATCGGAAGAGCGTCGTGTAGGGAAAG
F2	BC1.3	AGCAATCACTC AACCTGAAT AGATCGGAAGAGCGTCGTGTAGGGAAAG
G2	BC1.3	AGCAATCACTC AAAGACTACT AGATCGGAAGAGCGTCGTGTAGGGAAAG
H2	BC1.3	AGCAATCACTC GTAATAACTA AGATCGGAAGAGCGTCGTGTAGGGAAAG
A3	BC1.3	AGCAATCACTC AAAATGG AGATCGGAAGAGCGTCGTGTAGGGAAAG
B3	BC1.3	AGCAATCACTC CAGGAGG AGATCGGAAGAGCGTCGTGTAGGGAAAG
C3	BC1.3	AGCAATCACTC AGTAACTG AGATCGGAAGAGCGTCGTGTAGGGAAAG
D3	BC1.3	AGCAATCACTC CGGAATCT AGATCGGAAGAGCGTCGTGTAGGGAAAG
E3	BC1.3	AGCAATCACTC ATAAATAGC AGATCGGAAGAGCGTCGTGTAGGGAAAG
F3	BC1.3	AGCAATCACTC AGAAACGAT AGATCGGAAGAGCGTCGTGTAGGGAAAG
G3	BC1.3	AGCAATCACTC AGGAGCATAG AGATCGGAAGAGCGTCGTGTAGGGAAAG
H3	BC1.3	AGCAATCACTC GTTAGAAAGG AGATCGGAAGAGCGTCGTGTAGGGAAAG
A4	BC1.3	AGCAATCACTC ATGCGAG AGATCGGAAGAGCGTCGTGTAGGGAAAG
B4	BC1.3	AGCAATCACTC GGAGGTA AGATCGGAAGAGCGTCGTGTAGGGAAAG
C4	BC1.3	AGCAATCACTC GTAGTTAG AGATCGGAAGAGCGTCGTGTAGGGAAAG
D4	BC1.3	AGCAATCACTC GAGGTCCA AGATCGGAAGAGCGTCGTGTAGGGAAAG
E4	BC1.3	AGCAATCACTC GAATCACAG AGATCGGAAGAGCGTCGTGTAGGGAAAG
F4	BC1.3	AGCAATCACTC AGTCAATGA AGATCGGAAGAGCGTCGTGTAGGGAAAG
G4	BC1.3	AGCAATCACTC AATAATGGTG AGATCGGAAGAGCGTCGTGTAGGGAAAG
H4	BC1.3	AGCAATCACTC CGACGTAAAC AGATCGGAAGAGCGTCGTGTAGGGAAAG
A5	BC1.3	AGCAATCACTC CCACAGG AGATCGGAAGAGCGTCGTGTAGGGAAAG
B5	BC1.3	AGCAATCACTC AGTGCCA AGATCGGAAGAGCGTCGTGTAGGGAAAG
C5	BC1.3	AGCAATCACTC TACATGAC AGATCGGAAGAGCGTCGTGTAGGGAAAG
D5	BC1.3	AGCAATCACTC ATGGGAAC AGATCGGAAGAGCGTCGTGTAGGGAAAG
E5	BC1.3	AGCAATCACTC GGGATACAA AGATCGGAAGAGCGTCGTGTAGGGAAAG
F5	BC1.3	AGCAATCACTC ACCTAACGA AGATCGGAAGAGCGTCGTGTAGGGAAAG
G5	BC1.3	AGCAATCACTC CTGTCAACAA AGATCGGAAGAGCGTCGTGTAGGGAAAG
H5	BC1.3	AGCAATCACTC TTGACCAATA AGATCGGAAGAGCGTCGTGTAGGGAAAG
A6	BC1.3	AGCAATCACTC AATCGTG AGATCGGAAGAGCGTCGTGTAGGGAAAG
B6	BC1.3	AGCAATCACTC GGCGTAA AGATCGGAAGAGCGTCGTGTAGGGAAAG
C6	BC1.3	AGCAATCACTC CTCTGACA AGATCGGAAGAGCGTCGTGTAGGGAAAG
D6	BC1.3	AGCAATCACTC ACGTCTGA AGATCGGAAGAGCGTCGTGTAGGGAAAG
E6	BC1.3	AGCAATCACTC ACAATTAAG AGATCGGAAGAGCGTCGTGTAGGGAAAG
F6	BC1.3	AGCAATCACTC AGAATTGCA AGATCGGAAGAGCGTCGTGTAGGGAAAG
G6	BC1.3	AGCAATCACTC GACTTAAGAA AGATCGGAAGAGCGTCGTGTAGGGAAAG
H6	BC1.3	AGCAATCACTC GATAGTAGAC AGATCGGAAGAGCGTCGTGTAGGGAAAG
A7	BC1.3	AGCAATCACTC GCCAATG AGATCGGAAGAGCGTCGTGTAGGGAAAG
B7	BC1.3	AGCAATCACTC TTATAGG AGATCGGAAGAGCGTCGTGTAGGGAAAG
C7	BC1.3	AGCAATCACTC CTACTAGG AGATCGGAAGAGCGTCGTGTAGGGAAAG
D7	BC1.3	AGCAATCACTC ATTTGATT AGATCGGAAGAGCGTCGTGTAGGGAAAG
E7	BC1.3	AGCAATCACTC TTAATAGGA AGATCGGAAGAGCGTCGTGTAGGGAAAG
F7	BC1.3	AGCAATCACTC CATCAACAA AGATCGGAAGAGCGTCGTGTAGGGAAAG
G7	BC1.3	AGCAATCACTC AGTTGAACAT AGATCGGAAGAGCGTCGTGTAGGGAAAG
H7	BC1.3	AGCAATCACTC CGGGTAAAAT AGATCGGAAGAGCGTCGTGTAGGGAAAG
A8	BC1.3	AGCAATCACTC AGACCGA AGATCGGAAGAGCGTCGTGTAGGGAAAG
B8	BC1.3	AGCAATCACTC GACTAAA AGATCGGAAGAGCGTCGTGTAGGGAAAG
C8	BC1.3	AGCAATCACTC GGGTAGAC AGATCGGAAGAGCGTCGTGTAGGGAAAG
D8	BC1.3	AGCAATCACTC AGAAGCGC AGATCGGAAGAGCGTCGTGTAGGGAAAG
E8	BC1.3	AGCAATCACTC TACAACAAC AGATCGGAAGAGCGTCGTGTAGGGAAAG
F8	BC1.3	AGCAATCACTC CGAAAAGCG AGATCGGAAGAGCGTCGTGTAGGGAAAG
G8	BC1.3	AGCAATCACTC CAAGCGAGAA AGATCGGAAGAGCGTCGTGTAGGGAAAG
H8	BC1.3	AGCAATCACTC CAAGAAACGT AGATCGGAAGAGCGTCGTGTAGGGAAAG
A9	BC1.3	AGCAATCACTC TAGATCA AGATCGGAAGAGCGTCGTGTAGGGAAAG
B9	BC1.3	AGCAATCACTC AGGGAGC AGATCGGAAGAGCGTCGTGTAGGGAAAG
C9	BC1.3	AGCAATCACTC CATAGGGC AGATCGGAAGAGCGTCGTGTAGGGAAAG
D9	BC1.3	AGCAATCACTC AGATCCCC AGATCGGAAGAGCGTCGTGTAGGGAAAG
E9	BC1.3	AGCAATCACTC CTAACGGAA AGATCGGAAGAGCGTCGTGTAGGGAAAG
F9	BC1.3	AGCAATCACTC AATAGCCCA AGATCGGAAGAGCGTCGTGTAGGGAAAG
G9	BC1.3	AGCAATCACTC TAGACAGAAT AGATCGGAAGAGCGTCGTGTAGGGAAAG
H9	BC1.3	AGCAATCACTC CTAACAGATC AGATCGGAAGAGCGTCGTGTAGGGAAAG
A10	BC1.3	AGCAATCACTC GGCAGAC AGATCGGAAGAGCGTCGTGTAGGGAAAG
B10	BC1.3	AGCAATCACTC ACACGGC AGATCGGAAGAGCGTCGTGTAGGGAAAG
C10	BC1.3	AGCAATCACTC TCCGCTAA AGATCGGAAGAGCGTCGTGTAGGGAAAG
D10	BC1.3	AGCAATCACTC ACGGTTTA AGATCGGAAGAGCGTCGTGTAGGGAAAG
E10	BC1.3	AGCAATCACTC CAACCCAAG AGATCGGAAGAGCGTCGTGTAGGGAAAG
F10	BC1.3	AGCAATCACTC CGACAAAAT AGATCGGAAGAGCGTCGTGTAGGGAAAG
G10	BC1.3	AGCAATCACTC CCGAAATCAC AGATCGGAAGAGCGTCGTGTAGGGAAAG
H10	BC1.3	AGCAATCACTC AGTAAGCACA AGATCGGAAGAGCGTCGTGTAGGGAAAG
A11	BC1.3	AGCAATCACTC TTGACGA AGATCGGAAGAGCGTCGTGTAGGGAAAG
B11	BC1.3	AGCAATCACTC ACGAACC AGATCGGAAGAGCGTCGTGTAGGGAAAG
C11	BC1.3	AGCAATCACTC ACCTCTAG AGATCGGAAGAGCGTCGTGTAGGGAAAG
D11	BC1.3	AGCAATCACTC ACACAGCT AGATCGGAAGAGCGTCGTGTAGGGAAAG
E11	BC1.3	AGCAATCACTC AAAGTGAGC AGATCGGAAGAGCGTCGTGTAGGGAAAG
F11	BC1.3	AGCAATCACTC CTGAAAACC AGATCGGAAGAGCGTCGTGTAGGGAAAG
G11	BC1.3	AGCAATCACTC AACCTATATC AGATCGGAAGAGCGTCGTGTAGGGAAAG
H11	BC1.3	AGCAATCACTC GGGAATAACC AGATCGGAAGAGCGTCGTGTAGGGAAAG
A12	BC1.3	AGCAATCACTC GTCAGCA AGATCGGAAGAGCGTCGTGTAGGGAAAG
B12	BC1.3	AGCAATCACTC AGAATCA AGATCGGAAGAGCGTCGTGTAGGGAAAG
C12	BC1.3	AGCAATCACTC ATGATCAC AGATCGGAAGAGCGTCGTGTAGGGAAAG
D12	BC1.3	AGCAATCACTC TCTGGAAC AGATCGGAAGAGCGTCGTGTAGGGAAAG
E12	BC1.3	AGCAATCACTC TAACAATCC AGATCGGAAGAGCGTCGTGTAGGGAAAG
F12	BC1.3	AGCAATCACTC CAATACTAT AGATCGGAAGAGCGTCGTGTAGGGAAAG
G12	BC1.3	AGCAATCACTC CGCAACAGTA AGATCGGAAGAGCGTCGTGTAGGGAAAG
H12	BC1.3	AGCAATCACTC TAGTATGCAA AGATCGGAAGAGCGTCGTGTAGGGAAAG
