## Supplementary File 2 for "Expanding single-cell toolbox with a cost-effective full-length total RNA droplet-based sequencing technology": BC1_plate_4.xls

WellPosition	Name	Sequence
A1	BC1.4	AGCAATCACTC CATGACA AGATCGGAAGAGCGTCGTGTAGGGAAAG
B1	BC1.4	AGCAATCACTC CCAGACT AGATCGGAAGAGCGTCGTGTAGGGAAAG
C1	BC1.4	AGCAATCACTC ACTGCGAG AGATCGGAAGAGCGTCGTGTAGGGAAAG
D1	BC1.4	AGCAATCACTC CCTAAAGT AGATCGGAAGAGCGTCGTGTAGGGAAAG
E1	BC1.4	AGCAATCACTC TTAAGTAAA AGATCGGAAGAGCGTCGTGTAGGGAAAG
F1	BC1.4	AGCAATCACTC GAAAACTTA AGATCGGAAGAGCGTCGTGTAGGGAAAG
G1	BC1.4	AGCAATCACTC TCCGTCAAAA AGATCGGAAGAGCGTCGTGTAGGGAAAG
H1	BC1.4	AGCAATCACTC ATCTAACTAG AGATCGGAAGAGCGTCGTGTAGGGAAAG
A2	BC1.4	AGCAATCACTC ACATCTG AGATCGGAAGAGCGTCGTGTAGGGAAAG
B2	BC1.4	AGCAATCACTC ATGAGCT AGATCGGAAGAGCGTCGTGTAGGGAAAG
C2	BC1.4	AGCAATCACTC CAGCCACT AGATCGGAAGAGCGTCGTGTAGGGAAAG
D2	BC1.4	AGCAATCACTC TCATACCC AGATCGGAAGAGCGTCGTGTAGGGAAAG
E2	BC1.4	AGCAATCACTC TAAAGACGG AGATCGGAAGAGCGTCGTGTAGGGAAAG
F2	BC1.4	AGCAATCACTC TGATGATAA AGATCGGAAGAGCGTCGTGTAGGGAAAG
G2	BC1.4	AGCAATCACTC CACACTATCA AGATCGGAAGAGCGTCGTGTAGGGAAAG
H2	BC1.4	AGCAATCACTC ATAACTACCC AGATCGGAAGAGCGTCGTGTAGGGAAAG
A3	BC1.4	AGCAATCACTC TGGCATA AGATCGGAAGAGCGTCGTGTAGGGAAAG
B3	BC1.4	AGCAATCACTC GTTGAGA AGATCGGAAGAGCGTCGTGTAGGGAAAG
C3	BC1.4	AGCAATCACTC TTAACAGT AGATCGGAAGAGCGTCGTGTAGGGAAAG
D3	BC1.4	AGCAATCACTC ATAATTGG AGATCGGAAGAGCGTCGTGTAGGGAAAG
E3	BC1.4	AGCAATCACTC ACTGATTAA AGATCGGAAGAGCGTCGTGTAGGGAAAG
F3	BC1.4	AGCAATCACTC ATTAAGACT AGATCGGAAGAGCGTCGTGTAGGGAAAG
G3	BC1.4	AGCAATCACTC ATTAGTTAAA AGATCGGAAGAGCGTCGTGTAGGGAAAG
H3	BC1.4	AGCAATCACTC TAACATTATA AGATCGGAAGAGCGTCGTGTAGGGAAAG
A4	BC1.4	AGCAATCACTC CGAAATA AGATCGGAAGAGCGTCGTGTAGGGAAAG
B4	BC1.4	AGCAATCACTC TATGCAC AGATCGGAAGAGCGTCGTGTAGGGAAAG
C4	BC1.4	AGCAATCACTC TTAGACAG AGATCGGAAGAGCGTCGTGTAGGGAAAG
D4	BC1.4	AGCAATCACTC AACGCCTC AGATCGGAAGAGCGTCGTGTAGGGAAAG
E4	BC1.4	AGCAATCACTC GACAGTTAA AGATCGGAAGAGCGTCGTGTAGGGAAAG
F4	BC1.4	AGCAATCACTC AAATTCACT AGATCGGAAGAGCGTCGTGTAGGGAAAG
G4	BC1.4	AGCAATCACTC ACCCACATCA AGATCGGAAGAGCGTCGTGTAGGGAAAG
H4	BC1.4	AGCAATCACTC AGGTATTAAG AGATCGGAAGAGCGTCGTGTAGGGAAAG
A5	BC1.4	AGCAATCACTC ACTATTG AGATCGGAAGAGCGTCGTGTAGGGAAAG
B5	BC1.4	AGCAATCACTC GCAATTT AGATCGGAAGAGCGTCGTGTAGGGAAAG
C5	BC1.4	AGCAATCACTC TTGCATAC AGATCGGAAGAGCGTCGTGTAGGGAAAG
D5	BC1.4	AGCAATCACTC TAGCGTTA AGATCGGAAGAGCGTCGTGTAGGGAAAG
E5	BC1.4	AGCAATCACTC CTATTAAAA AGATCGGAAGAGCGTCGTGTAGGGAAAG
F5	BC1.4	AGCAATCACTC GATGCAAGA AGATCGGAAGAGCGTCGTGTAGGGAAAG
G5	BC1.4	AGCAATCACTC AATCCTATAT AGATCGGAAGAGCGTCGTGTAGGGAAAG
H5	BC1.4	AGCAATCACTC ACCATGGGAA AGATCGGAAGAGCGTCGTGTAGGGAAAG
A6	BC1.4	AGCAATCACTC GCTACAA AGATCGGAAGAGCGTCGTGTAGGGAAAG
B6	BC1.4	AGCAATCACTC CAGCGGA AGATCGGAAGAGCGTCGTGTAGGGAAAG
C6	BC1.4	AGCAATCACTC CTGGTAAA AGATCGGAAGAGCGTCGTGTAGGGAAAG
D6	BC1.4	AGCAATCACTC TCATCCAA AGATCGGAAGAGCGTCGTGTAGGGAAAG
E6	BC1.4	AGCAATCACTC GAAGGGCGA AGATCGGAAGAGCGTCGTGTAGGGAAAG
F6	BC1.4	AGCAATCACTC AGGGTCAAG AGATCGGAAGAGCGTCGTGTAGGGAAAG
G6	BC1.4	AGCAATCACTC AGAACGATTT AGATCGGAAGAGCGTCGTGTAGGGAAAG
H6	BC1.4	AGCAATCACTC GGAGAGCAGC AGATCGGAAGAGCGTCGTGTAGGGAAAG
A7	BC1.4	AGCAATCACTC AGGCCAC AGATCGGAAGAGCGTCGTGTAGGGAAAG
B7	BC1.4	AGCAATCACTC GCCGACA AGATCGGAAGAGCGTCGTGTAGGGAAAG
C7	BC1.4	AGCAATCACTC GCTTATAG AGATCGGAAGAGCGTCGTGTAGGGAAAG
D7	BC1.4	AGCAATCACTC ACTTTTAC AGATCGGAAGAGCGTCGTGTAGGGAAAG
E7	BC1.4	AGCAATCACTC GCGAACGAG AGATCGGAAGAGCGTCGTGTAGGGAAAG
F7	BC1.4	AGCAATCACTC AAAGGAGCT AGATCGGAAGAGCGTCGTGTAGGGAAAG
G7	BC1.4	AGCAATCACTC AATCGGGACT AGATCGGAAGAGCGTCGTGTAGGGAAAG
H7	BC1.4	AGCAATCACTC GGAAAGTGCT AGATCGGAAGAGCGTCGTGTAGGGAAAG
A8	BC1.4	AGCAATCACTC CCGAGTA AGATCGGAAGAGCGTCGTGTAGGGAAAG
B8	BC1.4	AGCAATCACTC CAAGCCC AGATCGGAAGAGCGTCGTGTAGGGAAAG
C8	BC1.4	AGCAATCACTC GCCCATAT AGATCGGAAGAGCGTCGTGTAGGGAAAG
D8	BC1.4	AGCAATCACTC ATATATGC AGATCGGAAGAGCGTCGTGTAGGGAAAG
E8	BC1.4	AGCAATCACTC AACGTGGTA AGATCGGAAGAGCGTCGTGTAGGGAAAG
F8	BC1.4	AGCAATCACTC GGGCCAAAC AGATCGGAAGAGCGTCGTGTAGGGAAAG
G8	BC1.4	AGCAATCACTC AGAAGCTATC AGATCGGAAGAGCGTCGTGTAGGGAAAG
H8	BC1.4	AGCAATCACTC AAGCGATGGG AGATCGGAAGAGCGTCGTGTAGGGAAAG
A9	BC1.4	AGCAATCACTC GACCCTA AGATCGGAAGAGCGTCGTGTAGGGAAAG
B9	BC1.4	AGCAATCACTC CTAACTG AGATCGGAAGAGCGTCGTGTAGGGAAAG
C9	BC1.4	AGCAATCACTC ACAGGTCT AGATCGGAAGAGCGTCGTGTAGGGAAAG
D9	BC1.4	AGCAATCACTC AATGGCGC AGATCGGAAGAGCGTCGTGTAGGGAAAG
E9	BC1.4	AGCAATCACTC GCTGGCAAA AGATCGGAAGAGCGTCGTGTAGGGAAAG
F9	BC1.4	AGCAATCACTC TAACAGATG AGATCGGAAGAGCGTCGTGTAGGGAAAG
G9	BC1.4	AGCAATCACTC CAGTAGAGCG AGATCGGAAGAGCGTCGTGTAGGGAAAG
H9	BC1.4	AGCAATCACTC AGGCCCGAAC AGATCGGAAGAGCGTCGTGTAGGGAAAG
A10	BC1.4	AGCAATCACTC GTAGCCA AGATCGGAAGAGCGTCGTGTAGGGAAAG
B10	BC1.4	AGCAATCACTC CTGCCAA AGATCGGAAGAGCGTCGTGTAGGGAAAG
C10	BC1.4	AGCAATCACTC AGCTGCAC AGATCGGAAGAGCGTCGTGTAGGGAAAG
D10	BC1.4	AGCAATCACTC AGCCTTCA AGATCGGAAGAGCGTCGTGTAGGGAAAG
E10	BC1.4	AGCAATCACTC TAGACAGGT AGATCGGAAGAGCGTCGTGTAGGGAAAG
F10	BC1.4	AGCAATCACTC GAGTCATCA AGATCGGAAGAGCGTCGTGTAGGGAAAG
G10	BC1.4	AGCAATCACTC CCACACGAGG AGATCGGAAGAGCGTCGTGTAGGGAAAG
H10	BC1.4	AGCAATCACTC AGGGAACCCT AGATCGGAAGAGCGTCGTGTAGGGAAAG
A11	BC1.4	AGCAATCACTC CACGTTA AGATCGGAAGAGCGTCGTGTAGGGAAAG
B11	BC1.4	AGCAATCACTC GCACCAC AGATCGGAAGAGCGTCGTGTAGGGAAAG
C11	BC1.4	AGCAATCACTC TGTCCAGA AGATCGGAAGAGCGTCGTGTAGGGAAAG
D11	BC1.4	AGCAATCACTC GTGGGGCA AGATCGGAAGAGCGTCGTGTAGGGAAAG
E11	BC1.4	AGCAATCACTC ATGGAGCAA AGATCGGAAGAGCGTCGTGTAGGGAAAG
F11	BC1.4	AGCAATCACTC GGTAGAAGG AGATCGGAAGAGCGTCGTGTAGGGAAAG
G11	BC1.4	AGCAATCACTC AATGTCCAGC AGATCGGAAGAGCGTCGTGTAGGGAAAG
H11	BC1.4	AGCAATCACTC ATCGAAGGTT AGATCGGAAGAGCGTCGTGTAGGGAAAG
A12	BC1.4	AGCAATCACTC ATACCCG AGATCGGAAGAGCGTCGTGTAGGGAAAG
B12	BC1.4	AGCAATCACTC CTCAACC AGATCGGAAGAGCGTCGTGTAGGGAAAG
C12	BC1.4	AGCAATCACTC CGTAGACG AGATCGGAAGAGCGTCGTGTAGGGAAAG
D12	BC1.4	AGCAATCACTC GATCCGGG AGATCGGAAGAGCGTCGTGTAGGGAAAG
E12	BC1.4	AGCAATCACTC CTGAAGTAT AGATCGGAAGAGCGTCGTGTAGGGAAAG
F12	BC1.4	AGCAATCACTC ACTAGAGAC AGATCGGAAGAGCGTCGTGTAGGGAAAG
G12	BC1.4	AGCAATCACTC CAGTGACGAT AGATCGGAAGAGCGTCGTGTAGGGAAAG
H12	BC1.4	AGCAATCACTC CAGAGTGACG AGATCGGAAGAGCGTCGTGTAGGGAAAG
