## Supplementary File 2 for "Expanding single-cell toolbox with a cost-effective full-length total RNA droplet-based sequencing technology": BC2_plate_1.xls

WellPosition	Name	Sequence
A1	BC2.1	TAGTAGACGAC NNN AGAGGAAA AGCAATCACTC
B1	BC2.1	TAGTAGACGAC NNN CAAAGAAG AGCAATCACTC
C1	BC2.1	TAGTAGACGAC NNN AAAGAACG AGCAATCACTC
D1	BC2.1	TAGTAGACGAC NNN ACGAATAA AGCAATCACTC
E1	BC2.1	TAGTAGACGAC NNN AAATGAGA AGCAATCACTC
F1	BC2.1	TAGTAGACGAC NNN ATATAAAG AGCAATCACTC
G1	BC2.1	TAGTAGACGAC NNN AAAAGCCA AGCAATCACTC
H1	BC2.1	TAGTAGACGAC NNN AAAACACC AGCAATCACTC
A2	BC2.1	TAGTAGACGAC NNN AAGATACA AGCAATCACTC
B2	BC2.1	TAGTAGACGAC NNN ACAAACAT AGCAATCACTC
C2	BC2.1	TAGTAGACGAC NNN AATAAAGG AGCAATCACTC
D2	BC2.1	TAGTAGACGAC NNN ATTGAAAA AGCAATCACTC
E2	BC2.1	TAGTAGACGAC NNN AGATATAA AGCAATCACTC
F2	BC2.1	TAGTAGACGAC NNN AATTTAAA AGCAATCACTC
G2	BC2.1	TAGTAGACGAC NNN GGTAAAAA AGCAATCACTC
H2	BC2.1	TAGTAGACGAC NNN CGAAAACA AGCAATCACTC
A3	BC2.1	TAGTAGACGAC NNN AAGAAGAG AGCAATCACTC
B3	BC2.1	TAGTAGACGAC NNN GAAGAAAC AGCAATCACTC
C3	BC2.1	TAGTAGACGAC NNN GAGCGAAA AGCAATCACTC
D3	BC2.1	TAGTAGACGAC NNN AATGATAG AGCAATCACTC
E3	BC2.1	TAGTAGACGAC NNN ATAAAGCA AGCAATCACTC
F3	BC2.1	TAGTAGACGAC NNN GAAAACAG AGCAATCACTC
G3	BC2.1	TAGTAGACGAC NNN GAAGAGCA AGCAATCACTC
H3	BC2.1	TAGTAGACGAC NNN ACGCAAAG AGCAATCACTC
A4	BC2.1	TAGTAGACGAC NNN CAACAAGC AGCAATCACTC
B4	BC2.1	TAGTAGACGAC NNN CAGCAATA AGCAATCACTC
C4	BC2.1	TAGTAGACGAC NNN AGACTAAG AGCAATCACTC
D4	BC2.1	TAGTAGACGAC NNN ATGAAATC AGCAATCACTC
E4	BC2.1	TAGTAGACGAC NNN ATAAGTAT AGCAATCACTC
F4	BC2.1	TAGTAGACGAC NNN AAACCCAA AGCAATCACTC
G4	BC2.1	TAGTAGACGAC NNN CACTAAAA AGCAATCACTC
H4	BC2.1	TAGTAGACGAC NNN AATCAAAT AGCAATCACTC
A5	BC2.1	TAGTAGACGAC NNN GTAACAAA AGCAATCACTC
B5	BC2.1	TAGTAGACGAC NNN CCGAGAAA AGCAATCACTC
C5	BC2.1	TAGTAGACGAC NNN CTAAAATG AGCAATCACTC
D5	BC2.1	TAGTAGACGAC NNN CAGATAAC AGCAATCACTC
E5	BC2.1	TAGTAGACGAC NNN GCACAACA AGCAATCACTC
F5	BC2.1	TAGTAGACGAC NNN AACCACCA AGCAATCACTC
G5	BC2.1	TAGTAGACGAC NNN CACAACTA AGCAATCACTC
H5	BC2.1	TAGTAGACGAC NNN AACGTAGA AGCAATCACTC
A6	BC2.1	TAGTAGACGAC NNN GAACACTA AGCAATCACTC
B6	BC2.1	TAGTAGACGAC NNN ACCTAGAA AGCAATCACTC
C6	BC2.1	TAGTAGACGAC NNN CATAATGA AGCAATCACTC
D6	BC2.1	TAGTAGACGAC NNN AAAGTGAG AGCAATCACTC
E6	BC2.1	TAGTAGACGAC NNN ACAAGATG AGCAATCACTC
F6	BC2.1	TAGTAGACGAC NNN AGCATCAA AGCAATCACTC
G6	BC2.1	TAGTAGACGAC NNN AGAAATTC AGCAATCACTC
H6	BC2.1	TAGTAGACGAC NNN TAACATAA AGCAATCACTC
A7	BC2.1	TAGTAGACGAC NNN AATAATCC AGCAATCACTC
B7	BC2.1	TAGTAGACGAC NNN CAAAAGTT AGCAATCACTC
C7	BC2.1	TAGTAGACGAC NNN TATAACAC AGCAATCACTC
D7	BC2.1	TAGTAGACGAC NNN AAAGATGA AGCAATCACTC
E7	BC2.1	TAGTAGACGAC NNN ACAAGGAC AGCAATCACTC
F7	BC2.1	TAGTAGACGAC NNN ACCAAAGA AGCAATCACTC
G7	BC2.1	TAGTAGACGAC NNN AGACAAGT AGCAATCACTC
H7	BC2.1	TAGTAGACGAC NNN GAAACATT AGCAATCACTC
A8	BC2.1	TAGTAGACGAC NNN CAATATAG AGCAATCACTC
B8	BC2.1	TAGTAGACGAC NNN AAGTGCAA AGCAATCACTC
C8	BC2.1	TAGTAGACGAC NNN GATATAGA AGCAATCACTC
D8	BC2.1	TAGTAGACGAC NNN AGAGACGG AGCAATCACTC
E8	BC2.1	TAGTAGACGAC NNN AGGTCGAA AGCAATCACTC
F8	BC2.1	TAGTAGACGAC NNN TTAGAGGA AGCAATCACTC
G8	BC2.1	TAGTAGACGAC NNN CGAGAGAA AGCAATCACTC
H8	BC2.1	TAGTAGACGAC NNN GACGCAAA AGCAATCACTC
A9	BC2.1	TAGTAGACGAC NNN CAGGGAGA AGCAATCACTC
B9	BC2.1	TAGTAGACGAC NNN AAACGGGT AGCAATCACTC
C9	BC2.1	TAGTAGACGAC NNN GTAAGACG AGCAATCACTC
D9	BC2.1	TAGTAGACGAC NNN ATTAGGAA AGCAATCACTC
E9	BC2.1	TAGTAGACGAC NNN AAGGGTCA AGCAATCACTC
F9	BC2.1	TAGTAGACGAC NNN AGTCGCAA AGCAATCACTC
G9	BC2.1	TAGTAGACGAC NNN TATAGCGA AGCAATCACTC
H9	BC2.1	TAGTAGACGAC NNN AGAATGAT AGCAATCACTC
A10	BC2.1	TAGTAGACGAC NNN GAATGGAT AGCAATCACTC
B10	BC2.1	TAGTAGACGAC NNN TGTTAGAA AGCAATCACTC
C10	BC2.1	TAGTAGACGAC NNN TAAAAGGC AGCAATCACTC
D10	BC2.1	TAGTAGACGAC NNN ACCGGACA AGCAATCACTC
E10	BC2.1	TAGTAGACGAC NNN GGCACAAC AGCAATCACTC
F10	BC2.1	TAGTAGACGAC NNN ACCGCAAT AGCAATCACTC
G10	BC2.1	TAGTAGACGAC NNN AGAATCCG AGCAATCACTC
H10	BC2.1	TAGTAGACGAC NNN CCCATAAG AGCAATCACTC
A11	BC2.1	TAGTAGACGAC NNN ATAGCACT AGCAATCACTC
B11	BC2.1	TAGTAGACGAC NNN GACGAACT AGCAATCACTC
C11	BC2.1	TAGTAGACGAC NNN CAAGATCC AGCAATCACTC
D11	BC2.1	TAGTAGACGAC NNN AGTATACT AGCAATCACTC
E11	BC2.1	TAGTAGACGAC NNN GCAAATTA AGCAATCACTC
F11	BC2.1	TAGTAGACGAC NNN TACGGAAG AGCAATCACTC
G11	BC2.1	TAGTAGACGAC NNN GAATTTGA AGCAATCACTC
H11	BC2.1	TAGTAGACGAC NNN GAACGATG AGCAATCACTC
A12	BC2.1	TAGTAGACGAC NNN GACAGCAT AGCAATCACTC
B12	BC2.1	TAGTAGACGAC NNN CAGACCAT AGCAATCACTC
C12	BC2.1	TAGTAGACGAC NNN GACGATTA AGCAATCACTC
D12	BC2.1	TAGTAGACGAC NNN TGATAAGG AGCAATCACTC
E12	BC2.1	TAGTAGACGAC NNN TAGATCAG AGCAATCACTC
F12	BC2.1	TAGTAGACGAC NNN ATACAGTG AGCAATCACTC
G12	BC2.1	TAGTAGACGAC NNN GATACTCA AGCAATCACTC
H12	BC2.1	TAGTAGACGAC NNN TTGGAATA AGCAATCACTC
