## Supplementary File 2 for "Expanding single-cell toolbox with a cost-effective full-length total RNA droplet-based sequencing technology": BC2_plate_2.xls

WellPosition	Name	Sequence
A1	BC2.2	TAGTAGACGAC NNN CAAACAGA AGCAATCACTC
B1	BC2.2	TAGTAGACGAC NNN ACAACTCA AGCAATCACTC
C1	BC2.2	TAGTAGACGAC NNN GAACTGAA AGCAATCACTC
D1	BC2.2	TAGTAGACGAC NNN AAGTGACG AGCAATCACTC
E1	BC2.2	TAGTAGACGAC NNN GGACACAC AGCAATCACTC
F1	BC2.2	TAGTAGACGAC NNN GCATAAGC AGCAATCACTC
G1	BC2.2	TAGTAGACGAC NNN CGACACGA AGCAATCACTC
H1	BC2.2	TAGTAGACGAC NNN ACACCAGC AGCAATCACTC
A2	BC2.2	TAGTAGACGAC NNN AATGCCCA AGCAATCACTC
B2	BC2.2	TAGTAGACGAC NNN GCCAAATG AGCAATCACTC
C2	BC2.2	TAGTAGACGAC NNN TTAAAACC AGCAATCACTC
D2	BC2.2	TAGTAGACGAC NNN GAATCACG AGCAATCACTC
E2	BC2.2	TAGTAGACGAC NNN TACCAGTA AGCAATCACTC
F2	BC2.2	TAGTAGACGAC NNN AAGCACTC AGCAATCACTC
G2	BC2.2	TAGTAGACGAC NNN CCACTAAC AGCAATCACTC
H2	BC2.2	TAGTAGACGAC NNN AACCATAC AGCAATCACTC
A3	BC2.2	TAGTAGACGAC NNN TCGCCAAA AGCAATCACTC
B3	BC2.2	TAGTAGACGAC NNN TAACACCT AGCAATCACTC
C3	BC2.2	TAGTAGACGAC NNN TAATTACC AGCAATCACTC
D3	BC2.2	TAGTAGACGAC NNN AGATGACT AGCAATCACTC
E3	BC2.2	TAGTAGACGAC NNN CATAAATC AGCAATCACTC
F3	BC2.2	TAGTAGACGAC NNN CAATGATC AGCAATCACTC
G3	BC2.2	TAGTAGACGAC NNN CTATACAA AGCAATCACTC
H3	BC2.2	TAGTAGACGAC NNN AACCCTTA AGCAATCACTC
A4	BC2.2	TAGTAGACGAC NNN CTTACAAT AGCAATCACTC
B4	BC2.2	TAGTAGACGAC NNN AGTTACAT AGCAATCACTC
C4	BC2.2	TAGTAGACGAC NNN TTTCAACA AGCAATCACTC
D4	BC2.2	TAGTAGACGAC NNN ATTAACGA AGCAATCACTC
E4	BC2.2	TAGTAGACGAC NNN ATGACAGA AGCAATCACTC
F4	BC2.2	TAGTAGACGAC NNN AGCGACTA AGCAATCACTC
G4	BC2.2	TAGTAGACGAC NNN CAGGATAT AGCAATCACTC
H4	BC2.2	TAGTAGACGAC NNN AGTCAGCA AGCAATCACTC
A5	BC2.2	TAGTAGACGAC NNN ACTAGTAG AGCAATCACTC
B5	BC2.2	TAGTAGACGAC NNN TTTAAGAG AGCAATCACTC
C5	BC2.2	TAGTAGACGAC NNN ACTAAGTA AGCAATCACTC
D5	BC2.2	TAGTAGACGAC NNN ATAGTCAA AGCAATCACTC
E5	BC2.2	TAGTAGACGAC NNN GCAGTAGA AGCAATCACTC
F5	BC2.2	TAGTAGACGAC NNN GCTAAGAC AGCAATCACTC
G5	BC2.2	TAGTAGACGAC NNN TAAAGCTT AGCAATCACTC
H5	BC2.2	TAGTAGACGAC NNN TCGTAAAC AGCAATCACTC
A6	BC2.2	TAGTAGACGAC NNN TAGTAACA AGCAATCACTC
B6	BC2.2	TAGTAGACGAC NNN CCAGAATT AGCAATCACTC
C6	BC2.2	TAGTAGACGAC NNN TAATAATT AGCAATCACTC
D6	BC2.2	TAGTAGACGAC NNN TATACTAG AGCAATCACTC
E6	BC2.2	TAGTAGACGAC NNN CTGACTAA AGCAATCACTC
F6	BC2.2	TAGTAGACGAC NNN CAAATACT AGCAATCACTC
G6	BC2.2	TAGTAGACGAC NNN ACATCATT AGCAATCACTC
H6	BC2.2	TAGTAGACGAC NNN AAATTGTT AGCAATCACTC
A7	BC2.2	TAGTAGACGAC NNN CATATTAT AGCAATCACTC
B7	BC2.2	TAGTAGACGAC NNN TAGGAGAA AGCAATCACTC
C7	BC2.2	TAGTAGACGAC NNN ACACGTAA AGCAATCACTC
D7	BC2.2	TAGTAGACGAC NNN AAGAGCGG AGCAATCACTC
E7	BC2.2	TAGTAGACGAC NNN ACGGGGAA AGCAATCACTC
F7	BC2.2	TAGTAGACGAC NNN GGATAGGA AGCAATCACTC
G7	BC2.2	TAGTAGACGAC NNN CAAGACGT AGCAATCACTC
H7	BC2.2	TAGTAGACGAC NNN AGAAGGTA AGCAATCACTC
A8	BC2.2	TAGTAGACGAC NNN CGAAGAGT AGCAATCACTC
B8	BC2.2	TAGTAGACGAC NNN TAGGAAGT AGCAATCACTC
C8	BC2.2	TAGTAGACGAC NNN AGAGTTAC AGCAATCACTC
D8	BC2.2	TAGTAGACGAC NNN CAAACCCG AGCAATCACTC
E8	BC2.2	TAGTAGACGAC NNN CGCCATAA AGCAATCACTC
F8	BC2.2	TAGTAGACGAC NNN TCAATGCA AGCAATCACTC
G8	BC2.2	TAGTAGACGAC NNN TAAAATTG AGCAATCACTC
H8	BC2.2	TAGTAGACGAC NNN GGCATATA AGCAATCACTC
A9	BC2.2	TAGTAGACGAC NNN TAAGCAGG AGCAATCACTC
B9	BC2.2	TAGTAGACGAC NNN CAATGGCA AGCAATCACTC
C9	BC2.2	TAGTAGACGAC NNN GTGTAAAA AGCAATCACTC
D9	BC2.2	TAGTAGACGAC NNN GTCGAGAA AGCAATCACTC
E9	BC2.2	TAGTAGACGAC NNN GAGGGCAG AGCAATCACTC
F9	BC2.2	TAGTAGACGAC NNN GGGGTAAG AGCAATCACTC
G9	BC2.2	TAGTAGACGAC NNN ATGGAGCG AGCAATCACTC
H9	BC2.2	TAGTAGACGAC NNN GGCGACAG AGCAATCACTC
A10	BC2.2	TAGTAGACGAC NNN AACGGCCG AGCAATCACTC
B10	BC2.2	TAGTAGACGAC NNN GGGGGTAA AGCAATCACTC
C10	BC2.2	TAGTAGACGAC NNN TCAAACGG AGCAATCACTC
D10	BC2.2	TAGTAGACGAC NNN AGGGATGC AGCAATCACTC
E10	BC2.2	TAGTAGACGAC NNN CACCGAGG AGCAATCACTC
F10	BC2.2	TAGTAGACGAC NNN GGACATCG AGCAATCACTC
G10	BC2.2	TAGTAGACGAC NNN GTGGCAAT AGCAATCACTC
H10	BC2.2	TAGTAGACGAC NNN GCACGGGA AGCAATCACTC
A11	BC2.2	TAGTAGACGAC NNN ACGACGGC AGCAATCACTC
B11	BC2.2	TAGTAGACGAC NNN GCTACAGC AGCAATCACTC
C11	BC2.2	TAGTAGACGAC NNN AAATCGGG AGCAATCACTC
D11	BC2.2	TAGTAGACGAC NNN TGAACGTG AGCAATCACTC
E11	BC2.2	TAGTAGACGAC NNN TGGAGATA AGCAATCACTC
F11	BC2.2	TAGTAGACGAC NNN GAAGTGGT AGCAATCACTC
G11	BC2.2	TAGTAGACGAC NNN GGGCTAGA AGCAATCACTC
H11	BC2.2	TAGTAGACGAC NNN GGAATTGT AGCAATCACTC
A12	BC2.2	TAGTAGACGAC NNN TGCAGGAA AGCAATCACTC
B12	BC2.2	TAGTAGACGAC NNN CGCAATTG AGCAATCACTC
C12	BC2.2	TAGTAGACGAC NNN TATCGACG AGCAATCACTC
D12	BC2.2	TAGTAGACGAC NNN TTGAGTGA AGCAATCACTC
E12	BC2.2	TAGTAGACGAC NNN TCAGAGTG AGCAATCACTC
F12	BC2.2	TAGTAGACGAC NNN GATTTGAC AGCAATCACTC
G12	BC2.2	TAGTAGACGAC NNN GTTGTATA AGCAATCACTC
H12	BC2.2	TAGTAGACGAC NNN TGAAGTAC AGCAATCACTC
