## Supplementary File 2 for "Expanding single-cell toolbox with a cost-effective full-length total RNA droplet-based sequencing technology": BC2_plate_3.xls

WellPosition	Name	Sequence
A1	BC2.3	TAGTAGACGAC NNN ATGAACCT AGCAATCACTC
B1	BC2.3	TAGTAGACGAC NNN AATATGCG AGCAATCACTC
C1	BC2.3	TAGTAGACGAC NNN CAGTAGGG AGCAATCACTC
D1	BC2.3	TAGTAGACGAC NNN AAGCCGAC AGCAATCACTC
E1	BC2.3	TAGTAGACGAC NNN CGACCGAC AGCAATCACTC
F1	BC2.3	TAGTAGACGAC NNN TACGGGGA AGCAATCACTC
G1	BC2.3	TAGTAGACGAC NNN GTAAGTGC AGCAATCACTC
H1	BC2.3	TAGTAGACGAC NNN CTATAGCG AGCAATCACTC
A2	BC2.3	TAGTAGACGAC NNN GACAACGC AGCAATCACTC
B2	BC2.3	TAGTAGACGAC NNN CCGAACGA AGCAATCACTC
C2	BC2.3	TAGTAGACGAC NNN GACACGCG AGCAATCACTC
D2	BC2.3	TAGTAGACGAC NNN GCACCTAG AGCAATCACTC
E2	BC2.3	TAGTAGACGAC NNN CACTCTGA AGCAATCACTC
F2	BC2.3	TAGTAGACGAC NNN GAATCGTA AGCAATCACTC
G2	BC2.3	TAGTAGACGAC NNN ATAGCGAC AGCAATCACTC
H2	BC2.3	TAGTAGACGAC NNN AAGGCGCT AGCAATCACTC
A3	BC2.3	TAGTAGACGAC NNN TGACGACC AGCAATCACTC
B3	BC2.3	TAGTAGACGAC NNN GTTCTAAC AGCAATCACTC
C3	BC2.3	TAGTAGACGAC NNN CTGTGGAA AGCAATCACTC
D3	BC2.3	TAGTAGACGAC NNN GTAAAGGT AGCAATCACTC
E3	BC2.3	TAGTAGACGAC NNN CTAATGAA AGCAATCACTC
F3	BC2.3	TAGTAGACGAC NNN TTAAGCAA AGCAATCACTC
G3	BC2.3	TAGTAGACGAC NNN CTAAGTTA AGCAATCACTC
H3	BC2.3	TAGTAGACGAC NNN GGTCAGAG AGCAATCACTC
A4	BC2.3	TAGTAGACGAC NNN GGTGAGTA AGCAATCACTC
B4	BC2.3	TAGTAGACGAC NNN CATGGGAG AGCAATCACTC
C4	BC2.3	TAGTAGACGAC NNN GCAATGGG AGCAATCACTC
D4	BC2.3	TAGTAGACGAC NNN GGAGCTCA AGCAATCACTC
E4	BC2.3	TAGTAGACGAC NNN TAGAGGAT AGCAATCACTC
F4	BC2.3	TAGTAGACGAC NNN AGGTAATT AGCAATCACTC
G4	BC2.3	TAGTAGACGAC NNN GGTAATGG AGCAATCACTC
H4	BC2.3	TAGTAGACGAC NNN TGAGTCGA AGCAATCACTC
A5	BC2.3	TAGTAGACGAC NNN GAGTTAGC AGCAATCACTC
B5	BC2.3	TAGTAGACGAC NNN CATGGCTA AGCAATCACTC
C5	BC2.3	TAGTAGACGAC NNN GAACATGT AGCAATCACTC
D5	BC2.3	TAGTAGACGAC NNN AGAGCGGT AGCAATCACTC
E5	BC2.3	TAGTAGACGAC NNN GCAGCATG AGCAATCACTC
F5	BC2.3	TAGTAGACGAC NNN TGGTCAAG AGCAATCACTC
G5	BC2.3	TAGTAGACGAC NNN TGCTGAGA AGCAATCACTC
H5	BC2.3	TAGTAGACGAC NNN GCTGAACG AGCAATCACTC
A6	BC2.3	TAGTAGACGAC NNN AGGCTACC AGCAATCACTC
B6	BC2.3	TAGTAGACGAC NNN CGTGCATA AGCAATCACTC
C6	BC2.3	TAGTAGACGAC NNN TCACGATT AGCAATCACTC
D6	BC2.3	TAGTAGACGAC NNN AATTCAGT AGCAATCACTC
E6	BC2.3	TAGTAGACGAC NNN AATCTGTC AGCAATCACTC
F6	BC2.3	TAGTAGACGAC NNN CATGTACA AGCAATCACTC
G6	BC2.3	TAGTAGACGAC NNN TAAGTGTA AGCAATCACTC
H6	BC2.3	TAGTAGACGAC NNN ATGGTGGA AGCAATCACTC
A7	BC2.3	TAGTAGACGAC NNN ATATGCGT AGCAATCACTC
B7	BC2.3	TAGTAGACGAC NNN ATCAGAGT AGCAATCACTC
C7	BC2.3	TAGTAGACGAC NNN TATGTCAT AGCAATCACTC
D7	BC2.3	TAGTAGACGAC NNN GCTGACAA AGCAATCACTC
E7	BC2.3	TAGTAGACGAC NNN GACCTAAG AGCAATCACTC
F7	BC2.3	TAGTAGACGAC NNN ACCCGAAC AGCAATCACTC
G7	BC2.3	TAGTAGACGAC NNN CCATCACA AGCAATCACTC
H7	BC2.3	TAGTAGACGAC NNN AGCAATGT AGCAATCACTC
A8	BC2.3	TAGTAGACGAC NNN AAATGTCC AGCAATCACTC
B8	BC2.3	TAGTAGACGAC NNN CGATAAAC AGCAATCACTC
C8	BC2.3	TAGTAGACGAC NNN GGAAAGCC AGCAATCACTC
D8	BC2.3	TAGTAGACGAC NNN CAGGCGTA AGCAATCACTC
E8	BC2.3	TAGTAGACGAC NNN GAGGACTT AGCAATCACTC
F8	BC2.3	TAGTAGACGAC NNN GATTACCA AGCAATCACTC
G8	BC2.3	TAGTAGACGAC NNN CTAAGGCC AGCAATCACTC
H8	BC2.3	TAGTAGACGAC NNN TGCCAACG AGCAATCACTC
A9	BC2.3	TAGTAGACGAC NNN CGCATGCA AGCAATCACTC
B9	BC2.3	TAGTAGACGAC NNN GTTCCCAA AGCAATCACTC
C9	BC2.3	TAGTAGACGAC NNN CACCAGGT AGCAATCACTC
D9	BC2.3	TAGTAGACGAC NNN GTCATACC AGCAATCACTC
E9	BC2.3	TAGTAGACGAC NNN CGCTCAAT AGCAATCACTC
F9	BC2.3	TAGTAGACGAC NNN GCATGAAA AGCAATCACTC
G9	BC2.3	TAGTAGACGAC NNN ACTGAGCC AGCAATCACTC
H9	BC2.3	TAGTAGACGAC NNN TGCGTACA AGCAATCACTC
A10	BC2.3	TAGTAGACGAC NNN TTAGGATC AGCAATCACTC
B10	BC2.3	TAGTAGACGAC NNN GTCAGGAC AGCAATCACTC
C10	BC2.3	TAGTAGACGAC NNN CAGGTATG AGCAATCACTC
D10	BC2.3	TAGTAGACGAC NNN AAACCTCG AGCAATCACTC
E10	BC2.3	TAGTAGACGAC NNN CTAACCAC AGCAATCACTC
F10	BC2.3	TAGTAGACGAC NNN CCCGAAAC AGCAATCACTC
G10	BC2.3	TAGTAGACGAC NNN CGCAAGGC AGCAATCACTC
H10	BC2.3	TAGTAGACGAC NNN CACGCACG AGCAATCACTC
A11	BC2.3	TAGTAGACGAC NNN CACCACAG AGCAATCACTC
B11	BC2.3	TAGTAGACGAC NNN CAGAGCCC AGCAATCACTC
C11	BC2.3	TAGTAGACGAC NNN ATCAGTTC AGCAATCACTC
D11	BC2.3	TAGTAGACGAC NNN CTCCAAGA AGCAATCACTC
E11	BC2.3	TAGTAGACGAC NNN AACCGGCC AGCAATCACTC
F11	BC2.3	TAGTAGACGAC NNN CAACGCAC AGCAATCACTC
G11	BC2.3	TAGTAGACGAC NNN ACGGCACC AGCAATCACTC
H11	BC2.3	TAGTAGACGAC NNN GCCAATCC AGCAATCACTC
A12	BC2.3	TAGTAGACGAC NNN TTACCCCA AGCAATCACTC
B12	BC2.3	TAGTAGACGAC NNN GACCAATC AGCAATCACTC
C12	BC2.3	TAGTAGACGAC NNN CCTCAGAA AGCAATCACTC
D12	BC2.3	TAGTAGACGAC NNN AGCCCACT AGCAATCACTC
E12	BC2.3	TAGTAGACGAC NNN CCTACCCA AGCAATCACTC
F12	BC2.3	TAGTAGACGAC NNN TCCCTCAA AGCAATCACTC
G12	BC2.3	TAGTAGACGAC NNN TCGAATTC AGCAATCACTC
H12	BC2.3	TAGTAGACGAC NNN ACATTAGG AGCAATCACTC
