## Supplementary File 2 for "Expanding single-cell toolbox with a cost-effective full-length total RNA droplet-based sequencing technology": BC2_plate_4.xls

WellPosition	Name	Sequence
A1	BC2.4	TAGTAGACGAC NNN AACATCCT AGCAATCACTC
B1	BC2.4	TAGTAGACGAC NNN TACATTTA AGCAATCACTC
C1	BC2.4	TAGTAGACGAC NNN CGGCTAAT AGCAATCACTC
D1	BC2.4	TAGTAGACGAC NNN GGTCAACC AGCAATCACTC
E1	BC2.4	TAGTAGACGAC NNN TACCCAGC AGCAATCACTC
F1	BC2.4	TAGTAGACGAC NNN TCCAGACT AGCAATCACTC
G1	BC2.4	TAGTAGACGAC NNN GCAATATC AGCAATCACTC
H1	BC2.4	TAGTAGACGAC NNN CCTTTAGA AGCAATCACTC
A2	BC2.4	TAGTAGACGAC NNN CAATCCGC AGCAATCACTC
B2	BC2.4	TAGTAGACGAC NNN CTAATCGT AGCAATCACTC
C2	BC2.4	TAGTAGACGAC NNN ATCTCGTA AGCAATCACTC
D2	BC2.4	TAGTAGACGAC NNN CTACATTC AGCAATCACTC
E2	BC2.4	TAGTAGACGAC NNN AGAACCTT AGCAATCACTC
F2	BC2.4	TAGTAGACGAC NNN GGATCTAC AGCAATCACTC
G2	BC2.4	TAGTAGACGAC NNN CACTACCT AGCAATCACTC
H2	BC2.4	TAGTAGACGAC NNN TACTGTAC AGCAATCACTC
A3	BC2.4	TAGTAGACGAC NNN TATTTTCA AGCAATCACTC
B3	BC2.4	TAGTAGACGAC NNN AACTAATG AGCAATCACTC
C3	BC2.4	TAGTAGACGAC NNN AAATCTAT AGCAATCACTC
D3	BC2.4	TAGTAGACGAC NNN CTCAACAT AGCAATCACTC
E3	BC2.4	TAGTAGACGAC NNN TAACTAAT AGCAATCACTC
F3	BC2.4	TAGTAGACGAC NNN TATTCATA AGCAATCACTC
G3	BC2.4	TAGTAGACGAC NNN AATGTATT AGCAATCACTC
H3	BC2.4	TAGTAGACGAC NNN GTCTAACG AGCAATCACTC
A4	BC2.4	TAGTAGACGAC NNN TGGATTCA AGCAATCACTC
B4	BC2.4	TAGTAGACGAC NNN GAAACTGG AGCAATCACTC
C4	BC2.4	TAGTAGACGAC NNN GCAGCCAT AGCAATCACTC
D4	BC2.4	TAGTAGACGAC NNN CCATTCAG AGCAATCACTC
E4	BC2.4	TAGTAGACGAC NNN TAGACCTC AGCAATCACTC
F4	BC2.4	TAGTAGACGAC NNN ATCCGTAG AGCAATCACTC
G4	BC2.4	TAGTAGACGAC NNN ATGTATTA AGCAATCACTC
H4	BC2.4	TAGTAGACGAC NNN AGTGGGAT AGCAATCACTC
A5	BC2.4	TAGTAGACGAC NNN ATTGTAGG AGCAATCACTC
B5	BC2.4	TAGTAGACGAC NNN CGATACTG AGCAATCACTC
C5	BC2.4	TAGTAGACGAC NNN AATTGTGG AGCAATCACTC
D5	BC2.4	TAGTAGACGAC NNN TGTAACGT AGCAATCACTC
E5	BC2.4	TAGTAGACGAC NNN AATCTCGT AGCAATCACTC
F5	BC2.4	TAGTAGACGAC NNN TTATTGAC AGCAATCACTC
G5	BC2.4	TAGTAGACGAC NNN GTGATTTA AGCAATCACTC
H5	BC2.4	TAGTAGACGAC NNN AAATTCAC AGCAATCACTC
A6	BC2.4	TAGTAGACGAC NNN ATGCGATG AGCAATCACTC
B6	BC2.4	TAGTAGACGAC NNN GTTAACCG AGCAATCACTC
C6	BC2.4	TAGTAGACGAC NNN TTCGTAAC AGCAATCACTC
D6	BC2.4	TAGTAGACGAC NNN CCACTGTA AGCAATCACTC
E6	BC2.4	TAGTAGACGAC NNN TCCCAAGT AGCAATCACTC
F6	BC2.4	TAGTAGACGAC NNN TCCACCGA AGCAATCACTC
G6	BC2.4	TAGTAGACGAC NNN TCTGCACA AGCAATCACTC
H6	BC2.4	TAGTAGACGAC NNN AATTCCAG AGCAATCACTC
A7	BC2.4	TAGTAGACGAC NNN AAACTATA AGCAATCACTC
B7	BC2.4	TAGTAGACGAC NNN AATATCTA AGCAATCACTC
C7	BC2.4	TAGTAGACGAC NNN TATTCGAT AGCAATCACTC
D7	BC2.4	TAGTAGACGAC NNN TGAAACTA AGCAATCACTC
E7	BC2.4	TAGTAGACGAC NNN GATGATGC AGCAATCACTC
F7	BC2.4	TAGTAGACGAC NNN GGTATCAT AGCAATCACTC
G7	BC2.4	TAGTAGACGAC NNN TCTAGTCA AGCAATCACTC
H7	BC2.4	TAGTAGACGAC NNN TTCTATGA AGCAATCACTC
A8	BC2.4	TAGTAGACGAC NNN CGAATTAG AGCAATCACTC
B8	BC2.4	TAGTAGACGAC NNN GCTGTAAT AGCAATCACTC
C8	BC2.4	TAGTAGACGAC NNN CATTGACT AGCAATCACTC
D8	BC2.4	TAGTAGACGAC NNN ATTACATG AGCAATCACTC
E8	BC2.4	TAGTAGACGAC NNN TAGATTGT AGCAATCACTC
F8	BC2.4	TAGTAGACGAC NNN ATCCGGGA AGCAATCACTC
G8	BC2.4	TAGTAGACGAC NNN AGGCGGAG AGCAATCACTC
H8	BC2.4	TAGTAGACGAC NNN AGCGGATG AGCAATCACTC
A9	BC2.4	TAGTAGACGAC NNN GATTAGGT AGCAATCACTC
B9	BC2.4	TAGTAGACGAC NNN GAGCAGGC AGCAATCACTC
C9	BC2.4	TAGTAGACGAC NNN CCAAATGC AGCAATCACTC
D9	BC2.4	TAGTAGACGAC NNN TGGCAAGC AGCAATCACTC
E9	BC2.4	TAGTAGACGAC NNN TAGGCTAC AGCAATCACTC
F9	BC2.4	TAGTAGACGAC NNN AACCGCTT AGCAATCACTC
G9	BC2.4	TAGTAGACGAC NNN GTACGCAT AGCAATCACTC
H9	BC2.4	TAGTAGACGAC NNN CGATTTCA AGCAATCACTC
A10	BC2.4	TAGTAGACGAC NNN CGTGAAGC AGCAATCACTC
B10	BC2.4	TAGTAGACGAC NNN CCCTAAGG AGCAATCACTC
C10	BC2.4	TAGTAGACGAC NNN ATCACGCC AGCAATCACTC
D10	BC2.4	TAGTAGACGAC NNN ATTCTGAG AGCAATCACTC
E10	BC2.4	TAGTAGACGAC NNN ACTAGCTT AGCAATCACTC
F10	BC2.4	TAGTAGACGAC NNN AGTTTTTA AGCAATCACTC
G10	BC2.4	TAGTAGACGAC NNN GCGACCAA AGCAATCACTC
H10	BC2.4	TAGTAGACGAC NNN AAGCGAGC AGCAATCACTC
A11	BC2.4	TAGTAGACGAC NNN CGTCGAAC AGCAATCACTC
B11	BC2.4	TAGTAGACGAC NNN GAGTATCC AGCAATCACTC
C11	BC2.4	TAGTAGACGAC NNN TGGGATAG AGCAATCACTC
D11	BC2.4	TAGTAGACGAC NNN CTAGGCGG AGCAATCACTC
E11	BC2.4	TAGTAGACGAC NNN GTGTACGG AGCAATCACTC
F11	BC2.4	TAGTAGACGAC NNN GGAGGCTG AGCAATCACTC
G11	BC2.4	TAGTAGACGAC NNN CCGGATGG AGCAATCACTC
H11	BC2.4	TAGTAGACGAC NNN GCCAGCGG AGCAATCACTC
A12	BC2.4	TAGTAGACGAC NNN CACGGGTT AGCAATCACTC
B12	BC2.4	TAGTAGACGAC NNN AGGTTGCT AGCAATCACTC
C12	BC2.4	TAGTAGACGAC NNN GGAGGGCT AGCAATCACTC
D12	BC2.4	TAGTAGACGAC NNN GAGCTGCG AGCAATCACTC
E12	BC2.4	TAGTAGACGAC NNN TCGGCGAT AGCAATCACTC
F12	BC2.4	TAGTAGACGAC NNN GATCGGTA AGCAATCACTC
G12	BC2.4	TAGTAGACGAC NNN GGGTGAAT AGCAATCACTC
H12	BC2.4	TAGTAGACGAC NNN AGGCGTGT AGCAATCACTC
