## Supplementary File 2 for "Expanding single-cell toolbox with a cost-effective full-length total RNA droplet-based sequencing technology": rDS_220.xlsx

### Sheet: Sheet1
Name	Sequence	Complement	Length	GcContent	MeltTemp
rDS1	TGC GCA NNN	NNN TGC GCA	9	61.1	33.9
rDS2	AGC GCA NNN	NNN TGC GCT	9	61.1	33.2
rDS3	ACG CGT NNN	NNN ACG CGT	9	61.1	33.2
rDS4	TGT GCG NNN	NNN CGC ACA	9	61.1	33
rDS5	ACG CGA NNN	NNN TCG CGT	9	61.1	32.9
rDS6	AGT GCG NNN	NNN CGC ACT	9	61.1	32.3
rDS7	ACA GCG NNN	NNN CGC TGT	9	61.1	32.3
rDS8	ACG GCA NNN	NNN TGC CGT	9	61.1	32.3
rDS9	TGC GAC NNN	NNN GTC GCA	9	61.1	32.2
rDS10	AGC AGC NNN	NNN GCT GCT	9	61.1	31.9
rDS11	ACG GTG NNN	NNN CAC CGT	9	61.1	31.3
rDS12	GCG TTG NNN	NNN CAA CGC	9	61.1	31.1
rDS13	GTT GCG NNN	NNN CGC AAC	9	61.1	31.1
rDS14	CGT TGC NNN	NNN GCA ACG	9	61.1	31
rDS15	AGT GCC NNN	NNN GGC ACT	9	61.1	30.9
rDS16	GCG TGT NNN	NNN ACA CGC	9	61.1	30.4
rDS17	AGC CTG NNN	NNN CAG GCT	9	61.1	30.3
rDS18	GCG ACA NNN	NNN TGT CGC	9	61.1	30
rDS19	CAG CGT NNN	NNN ACG CTG	9	61.1	29.7
rDS20	CGA AGC NNN	NNN GCT TCG	9	61.1	29.7
rDS21	GTT GGC NNN	NNN GCC AAC	9	61.1	29.7
rDS22	CGG TTG NNN	NNN CAA CCG	9	61.1	29.5
rDS23	GTG GCA NNN	NNN TGC CAC	9	61.1	29.4
rDS24	CAG TGC NNN	NNN GCA CTG	9	61.1	29.3
rDS25	CGA CGA NNN	NNN TCG TCG	9	61.1	29.1
rDS26	CCT GCA NNN	NNN TGC AGG	9	61.1	28.7
rDS27	GAT GCC NNN	NNN GGC ATC	9	61.1	28.5
rDS28	CCG TGA NNN	NNN TCA CGG	9	61.1	28.4
rDS29	GTC CGA NNN	NNN TCG GAC	9	61.1	27.8
rDS30	CGT ACC NNN	NNN GGT ACG	9	61.1	27.5
rDS31	TGC GAA NNN	NNN TTC GCA	9	50	27.2
rDS32	TTG CGA NNN	NNN TCG CAA	9	50	27.2
rDS33	TGT TGC NNN	NNN GCA ACA	9	50	27.1
rDS34	GAC CAG NNN	NNN CTG GTC	9	61.1	27
rDS35	CCG TAG NNN	NNN CTA CGG	9	61.1	26.9
rDS36	ACA ACG NNN	NNN CGT TGT	9	50	26.8
rDS37	ACG TTG NNN	NNN CAA CGT	9	50	26.8
rDS38	TGT GCA NNN	NNN TGC ACA	9	50	26.7
rDS39	ATG CGA NNN	NNN TCG CAT	9	50	26.6
rDS40	ATG TGC NNN	NNN GCA CAT	9	50	26.5
rDS41	TGC CAA NNN	NNN TTG GCA	9	50	26.5
rDS42	TTG CAG NNN	NNN CTG CAA	9	50	26.5
rDS43	CTA GCC NNN	NNN GGC TAG	9	61.1	26.4
rDS44	AAC AGC NNN	NNN GCT GTT	9	50	26.3
rDS45	AAT GGC NNN	NNN GCC ATT	9	50	26.2
rDS46	ACA GCA NNN	NNN TGC TGT	9	50	26
rDS47	TAC GCA NNN	NNN TGC GTA	9	50	26
rDS48	AAC CGT NNN	NNN ACG GTT	9	50	25.8
rDS49	TGC AGT NNN	NNN ACT GCA	9	50	25.7
rDS50	ACG ACA NNN	NNN TGT CGT	9	50	25.7
rDS51	ACG ATG NNN	NNN CAT CGT	9	50	25.6
rDS52	TGA CGT NNN	NNN ACG TCA	9	50	25.5
rDS53	AAT CCG NNN	NNN CGG ATT	9	50	25.3
rDS54	AGC GTA NNN	NNN TAC GCT	9	50	25.2
rDS55	AGA TGC NNN	NNN GCA TCT	9	50	25.1
rDS56	ACA CAG NNN	NNN CTG TGT	9	50	25
rDS57	GTT GCA NNN	NNN TGC AAC	9	50	25
rDS58	ACA CTG NNN	NNN CAG TGT	9	50	25
rDS59	GCA ATG NNN	NNN CAT TGC	9	50	24.9
rDS60	AGC AGA NNN	NNN TCT GCT	9	50	24.6
rDS61	ATC CGT NNN	NNN ACG GAT	9	50	24.5
rDS62	TAG CAC NNN	NNN GTG CTA	9	50	24.5
rDS63	TAG TGC NNN	NNN GCA CTA	9	50	24.5
rDS64	AGA CGA NNN	NNN TCG TCT	9	50	24.4
rDS65	AGT CGA NNN	NNN TCG ACT	9	50	24.4
rDS66	CGT TGT NNN	NNN ACA ACG	9	50	24.4
rDS67	TGT GAG NNN	NNN CTC ACA	9	50	24.3
rDS68	AGT ACG NNN	NNN CGT ACT	9	50	24.2
rDS69	CGA CAA NNN	NNN TTG TCG	9	50	24.1
rDS70	ATA CCG NNN	NNN CGG TAT	9	50	24
rDS71	TGA AGG NNN	NNN CCT TCA	9	50	24
rDS72	CGA TTG NNN	NNN CAA TCG	9	50	23.9
rDS73	AAG TCC NNN	NNN GGA CTT	9	50	23.9
rDS74	GCA TGA NNN	NNN TCA TGC	9	50	23.8
rDS75	TAG CAG NNN	NNN CTG CTA	9	50	23.8
rDS76	TGC CTA NNN	NNN TAG GCA	9	50	23.8
rDS77	ACT CCA NNN	NNN TGG AGT	9	50	23.5
rDS78	AGA GTG NNN	NNN CAC TCT	9	50	23.5
rDS79	AGT CCA NNN	NNN TGG ACT	9	50	23.5
rDS80	ATA GCC NNN	NNN GGC TAT	9	50	23.5
rDS81	ACA GGA NNN	NNN TCC TGT	9	50	23.5
rDS82	ACC TGA NNN	NNN TCA GGT	9	50	23.5
rDS83	GTA ACG NNN	NNN CGT TAC	9	50	23.3
rDS84	CAC GAT NNN	NNN ATC GTG	9	50	23.2
rDS85	CGT GAT NNN	NNN ATC ACG	9	50	23.2
rDS86	AGC TAG NNN	NNN CTA GCT	9	50	23
rDS87	TCC CAT NNN	NNN ATG GGA	9	50	23
rDS88	GAC ACA NNN	NNN TGT GTC	9	50	22.9
rDS89	GCA TAC NNN	NNN GTA TGC	9	50	22.9
rDS90	GTA TGC NNN	NNN GCA TAC	9	50	22.9
rDS91	GTC ACA NNN	NNN TGT GAC	9	50	22.9
rDS92	TCT GGA NNN	NNN TCC AGA	9	50	22.9
rDS93	CGT GTA NNN	NNN TAC ACG	9	50	22.8
rDS94	CAT ACG NNN	NNN CGT ATG	9	50	22.7
rDS95	CGT ATG NNN	NNN CAT ACG	9	50	22.7
rDS96	GCA GAT NNN	NNN ATC TGC	9	50	22.7
rDS97	TAC CAG NNN	NNN CTG GTA	9	50	22.7
rDS98	TAC CTG NNN	NNN CAG GTA	9	50	22.7
rDS99	TAG GTG NNN	NNN CAC CTA	9	50	22.7
rDS100	AGT ACC NNN	NNN GGT ACT	9	50	22.6
rDS101	GAC GAT NNN	NNN ATC GTC	9	50	22.6
rDS102	CGG TAA NNN	NNN TTA CCG	9	50	22.5
rDS103	AGG TCT NNN	NNN AGA CCT	9	50	22.4
rDS104	GTA GCA NNN	NNN TGC TAC	9	50	22.4
rDS105	CAT AGC NNN	NNN GCT ATG	9	50	22.2
rDS106	GCC ATA NNN	NNN TAT GGC	9	50	22.2
rDS107	GCC TAA NNN	NNN TTA GGC	9	50	22.1
rDS108	CAT GAG NNN	NNN CTC ATG	9	50	22
rDS109	CCA TGA NNN	NNN TCA TGG	9	50	22
rDS110	CCC AAT NNN	NNN ATT GGG	9	50	22
rDS111	CGA TAC NNN	NNN GTA TCG	9	50	22
rDS112	TAG ACC NNN	NNN GGT CTA	9	50	21.9
rDS113	CCT GAA NNN	NNN TTC AGG	9	50	21.8
rDS114	GAC CAT NNN	NNN ATG GTC	9	50	21.7
rDS115	GTC CAT NNN	NNN ATG GAC	9	50	21.7
rDS116	GTG GAT NNN	NNN ATC CAC	9	50	21.7
rDS117	TAC CCT NNN	NNN AGG GTA	9	50	21.6
rDS118	CGT AGA NNN	NNN TCT ACG	9	50	21.5
rDS119	GAT AGC NNN	NNN GCT ATC	9	50	21.5
rDS120	GGA AGT NNN	NNN ACT TCC	9	50	21.5
rDS121	GTG AGA NNN	NNN TCT CAC	9	50	21.5
rDS122	ATG CAA NNN	NNN TTG CAT	9	38.9	21.4
rDS123	AAA CGT NNN	NNN ACG TTT	9	38.9	21.4
rDS124	CCG ATA NNN	NNN TAT CGG	9	50	21.3
rDS125	CGA TAG NNN	NNN CTA TCG	9	50	21.3
rDS126	CCA GAT NNN	NNN ATC TGG	9	50	20.9
rDS127	GAG TAC NNN	NNN GTA CTC	9	50	20.6
rDS128	AGC AAT NNN	NNN ATT GCT	9	38.9	20.3
rDS129	ATG TTG NNN	NNN CAA CAT	9	38.9	20.3
rDS130	GAG GAT NNN	NNN ATC CTC	9	50	20.2
rDS131	TGT TGT NNN	NNN ACA ACA	9	38.9	20.2
rDS132	GGA GTA NNN	NNN TAC TCC	9	50	19.9
rDS133	AAC GTA NNN	NNN TAC GTT	9	38.9	19.8
rDS134	TGA ATG NNN	NNN CAT TCA	9	38.9	19.7
rDS135	TGC ATA NNN	NNN TAT GCA	9	38.9	19.5
rDS136	AAA GTC NNN	NNN GAC TTT	9	38.9	19.4
rDS137	CAA AAC NNN	NNN GTT TTG	9	38.9	19.3
rDS138	ATG ACA NNN	NNN TGT CAT	9	38.9	19.2
rDS139	TAA CGA NNN	NNN TCG TTA	9	38.9	19.2
rDS140	ACT TCA NNN	NNN TGA AGT	9	38.9	19
rDS141	ATA AGC NNN	NNN GCT TAT	9	38.9	19
rDS142	AAG ACA NNN	NNN TGT CTT	9	38.9	19
rDS143	ACA AGA NNN	NNN TCT TGT	9	38.9	19
rDS144	ATA CGT NNN	NNN ACG TAT	9	38.9	18.9
rDS145	ATA GCA NNN	NNN TGC TAT	9	38.9	18.6
rDS146	TCA TGA NNN	NNN TCA TGA	9	38.9	18.5
rDS147	ACG ATA NNN	NNN TAT CGT	9	38.9	18.5
rDS148	TAC ATG NNN	NNN CAT GTA	9	38.9	18.4
rDS149	TAT GTG NNN	NNN CAC ATA	9	38.9	18.4
rDS150	TGT ATG NNN	NNN CAT ACA	9	38.9	18.4
rDS151	TAA GTG NNN	NNN CAC TTA	9	38.9	18.3
rDS152	AAG TAC NNN	NNN GTA CTT	9	38.9	18.1
rDS153	GAA TTG NNN	NNN CAA TTC	9	38.9	18.1
rDS154	ATA ACC NNN	NNN GGT TAT	9	38.9	17.9
rDS155	TCG ATA NNN	NNN TAT CGA	9	38.9	17.9
rDS156	ACA GTA NNN	NNN TAC TGT	9	38.9	17.7
rDS157	AGA AGA NNN	NNN TCT TCT	9	38.9	17.6
rDS158	AGT ATG NNN	NNN CAT ACT	9	38.9	17.6
rDS159	CAT GAA NNN	NNN TTC ATG	9	38.9	17.6
rDS160	TGT ATC NNN	NNN GAT ACA	9	38.9	17.6
rDS161	TAA GAC NNN	NNN GTC TTA	9	38.9	17.5
rDS162	TGT AGT NNN	NNN ACT ACA	9	38.9	17.5
rDS163	GAT TTC NNN	NNN GAA ATC	9	38.9	17.4
rDS164	GTG AAT NNN	NNN ATT CAC	9	38.9	17.4
rDS165	CGA ATA NNN	NNN TAT TCG	9	38.9	17
rDS166	GAT TGA NNN	NNN TCA ATC	9	38.9	17
rDS167	GTT GTA NNN	NNN TAC AAC	9	38.9	17
rDS168	GTA ATG NNN	NNN CAT TAC	9	38.9	16.9
rDS169	AGA TAC NNN	NNN GTA TCT	9	38.9	16.8
rDS170	CAT TAC NNN	NNN GTA ATG	9	38.9	16.8
rDS171	CAT GAT NNN	NNN ATC ATG	9	38.9	16.7
rDS172	GTT AAG NNN	NNN CTT AAC	9	38.9	16.7
rDS173	AGA GAT NNN	NNN ATC TCT	9	38.9	16.6
rDS174	AGT ACT NNN	NNN AGT ACT	9	38.9	16.6
rDS175	CAG AAT NNN	NNN ATT CTG	9	38.9	16.6
rDS176	TAG TAC NNN	NNN GTA CTA	9	38.9	16.2
rDS177	ATA GAG NNN	NNN CTC TAT	9	38.9	16.1
rDS178	CGA TAT NNN	NNN ATA TCG	9	38.9	16.1
rDS179	GTA CAT NNN	NNN ATG TAC	9	38.9	16.1
rDS180	GTA TGT NNN	NNN ACA TAC	9	38.9	16.1
rDS181	GTG TAT NNN	NNN ATA CAC	9	38.9	16.1
rDS182	ATC CTA NNN	NNN TAG GAT	9	38.9	16
rDS183	CCA ATA NNN	NNN TAT TGG	9	38.9	16
rDS184	GTA AGT NNN	NNN ACT TAC	9	38.9	16
rDS185	CTT TAG NNN	NNN CTA AAG	9	38.9	15.9
rDS186	TAG AGA NNN	NNN TCT CTA	9	38.9	15.6
rDS187	CTA TGT NNN	NNN ACA TAG	9	38.9	15.3
rDS188	ATT TGT NNN	NNN ACA AAT	9	27.8	14.8
rDS189	ACA ATT NNN	NNN AAT TGT	9	27.8	14.8
rDS190	ATT CAA NNN	NNN TTG AAT	9	27.8	14.4
rDS191	GAG ATA NNN	NNN TAT CTC	9	38.9	14.3
rDS192	TGT TTA NNN	NNN TAA ACA	9	27.8	13.8
rDS193	TTA ACA NNN	NNN TGT TAA	9	27.8	13.8
rDS194	ATA AAC NNN	NNN GTT TAT	9	27.8	13.5
rDS195	ATG AAT NNN	NNN ATT CAT	9	27.8	13.5
rDS196	AAA TAC NNN	NNN GTA TTT	9	27.8	13.5
rDS197	AAC ATA NNN	NNN TAT GTT	9	27.8	13.1
rDS198	ATA ACA NNN	NNN TGT TAT	9	27.8	13.1
rDS199	ATA CAA NNN	NNN TTG TAT	9	27.8	13.1
rDS200	AAT ACA NNN	NNN TGT ATT	9	27.8	13.1
rDS201	ACA ATA NNN	NNN TAT TGT	9	27.8	13.1
rDS202	ACA TAA NNN	NNN TTA TGT	9	27.8	13.1
rDS203	AAC TTA NNN	NNN TAA GTT	9	27.8	13
rDS204	TAC AAT NNN	NNN ATT GTA	9	27.8	12.9
rDS205	ATA AAG NNN	NNN CTT TAT	9	27.8	12.8
rDS206	ATT ATC NNN	NNN GAT AAT	9	27.8	12.2
rDS207	ACA TAT NNN	NNN ATA TGT	9	27.8	12.1
rDS208	CAA ATA NNN	NNN TAT TTG	9	27.8	11.8
rDS209	CAT AAA NNN	NNN TTT ATG	9	27.8	11.8
rDS210	TAT AAC NNN	NNN GTT ATA	9	27.8	11.6
rDS211	TAT ACA NNN	NNN TGT ATA	9	27.8	11.2
rDS212	GAA ATA NNN	NNN TAT TTC	9	27.8	11.1
rDS213	TAA GTA NNN	NNN TAC TTA	9	27.8	11
rDS214	CAA TAT NNN	NNN ATA TTG	9	27.8	10.8
rDS215	AAA AAT NNN	NNN ATT TTT	9	16.7	10.1
rDS216	TAA AAA NNN	NNN TTT TTA	9	16.7	9.1
rDS217	ATT TTA NNN	NNN TAA AAT	9	16.7	8.4
rDS218	TAA AAT NNN	NNN ATT TTA	9	16.7	8.2
rDS219	AAT TAT NNN	NNN ATA ATT	9	16.7	7.4
rDS220	TAT TAA NNN	NNN TTA ATA	9	16.7	6.4
